# Hippo signaling regulates cuticle pigmentation and dopamine metabolism in *Drosophila*

**DOI:** 10.1101/2025.11.13.688152

**Authors:** Shelley B Gibson, Samantha L Deal, Ye-Jin Park, Bo Sun, Yanyan Qi, Jung-Wan Mok, Hyung-Lok Chung, Hongjie Li, Shinya Yamamoto

**Affiliations:** Department of Molecular and Human Genetics, Baylor College of Medicine (BCM), Houston, TX 77030, USA; Jan and Dan Duncan Neurological Research Institute (NRI), Texas Children’s Hospital (TCH), Houston, TX 77030, USA; Department of Biology, College of Liberal Arts & Sciences, Mercer University, Macon, GA 31207, USA; Development, Disease Models & Therapeutics Graduate Program, BCM, Houston, TX 77030, USA; Huffington Center on Aging, BCM, Houston, TX 77030, USA; Department of Neurology, Houston Methodist Research Institute, Houston, TX 77030 USA; Department of Neuroscience, BCM, Houston, TX 77030 USA

**Author notes:** Corresponding Author: Shinya Yamamoto; Fax: N/A.

**Keywords:** *Drosophila melanogaster*, dopamine, pigmentation, Hippo signaling, *warts*, *yorkie*

## Abstract

Pigmentation plays multiple important roles in development, physiology and evolution. Melanization of the insect cuticle requires dopamine as a precursor of melanin and involves key enzymes in dopamine biosynthesis including Tyrosine hydroxylase (TH) and Dopa decarboxylase (Ddc). Some studies have hinted that disruption of the evolutionarily conserved Hippo signaling pathway, which has been primarily studied in the context of tissue growth, may lead to changes in cuticle pigmentation in the fruit fly *Drosophila melanogaster*. However, to our knowledge, there have not been any systematic investigations into their potential mechanistic links. In this study, we identified that all genes that comprise the canonical Hippo signaling pathway [*hippo* (*hpo*), *salvador* (*sav*), *mats*, *warts* (*wts*), *yorkie* (*yki*) and *scalloped* (*sd*)] are involved in cuticle pigmentation in the fly notum based on tissue-specific gene knock-down/out experiments and epistatic analysis. Despite the notable divergence of pigmentation mechanisms between invertebrates and vertebrates, these phenotypes can often be rescued by the human orthologs of corresponding fly genes. While we find that manipulation of Hippo signaling in dopaminergic neurons does not affect global dopamine levels in the fly brain, developmental inhibition of this pathway can increase dopamine levels in the fly head, indicating that the mechanism by which dopamine levels are regulated in the nervous system is distinct from that in epithelial cells. Through single nuclei RNA sequencing of the developing fly nota and subsequent functional studies of differentially expressed genes that are altered upon inhibition of Hippo signaling, we found many genes that contribute to cuticle pigmentation downstream of Hippo signaling. We conclude that regulation of cuticle pigmentation by canonical Hippo signaling acts through multiple downstream genes rather than directly through *TH* and *Ddc.* We also propose that the *Drosophila melanogaster* cuticle may serve as a useful platform to identify previously uncharacterized mediators of Hippo signaling as well as an *in vivo* experimental system to test the functionality of rare genetic variants found in human Hippo signaling orthologs associated with a variety of diseases.
