## Supplementary material for "Hippo signaling regulates cuticle pigmentation and dopamine metabolism in *Drosophila*": Table S1

### Sheet: All Sig. DEGs
Table S1A: List of significantly differentially expressed genes (DEGs) upon wts KD in TH expressing epithelial cells.
Specifics on DEGs (log2FC >0 or <0 and adjusted p-value<0.05). Associated phenotypes for pigmentation related genes found through FlyBase "abnormal body color" allele curation, FlyBase "cuticle pigmentation" GO terms, or independent literature search.
	Expression Change		Previous Phenotype associated with LOF
Color Key:	increased	decreased	dark	pale	mixed
DEG Name	adjusted p-value	log2foldchanges	Dopamine Screen phenotype (Deal et. al, [44])	Previous Literature LOF phenotype	Tissue Type	Phenotype Lines up with wts KD?	LOF Phenotype Reference	PMID:
y	0.00504607	1.11075		pale	Whole Body	Yes	many papers including Biessman, [101]	3933004 etc
Bx	0.00264868	-0.430877	dark	dark	Notum	Yes	Mummery-Widmer et. al, [56]	19363474
lola	0.00011937	-0.155493	dark	dark	Notum	Yes	Mummery-Widmer et. al, [56]	19363474
Prosap	1.13e-18	-0.236112	dark	dark	Notum	Yes	Mummery-Widmer et. al, [56]	19363474
tara	0.00250285	-0.443502	dark	dark	Notum	Yes	Mummery-Widmer et. al, [56]	19363474
osp	0.000309152	-0.115748	dark	mixed	Notum	Yes	Mummery-Widmer et. al, [56]	19363474
sima	0.0461802	0.0754196		OE dark, KD pale	Notum and Abdomen	Yes	Kalay et. al, [107]; Zhang et. al, [108]; Petrosky et. al, [109]	27527791 ; 33775798 ; 38820091
Hrb98DE	0.0264925	0.729882	mixed	pale	Notum	Yes	Mummery-Widmer et. al, [56]	19363474
Gp150	7.53e-07	0.62674	pale	pale	Notum	Yes	Mummery-Widmer et. al, [56]	19363474
Mp	9.69e-62	1.7296	pale	pale	Notum	Yes	Mummery-Widmer et. al, [56]	19363474
Taldo	7.51e-09	1.47459	pale	pale	Notum	Yes	Mummery-Widmer et. al, [56]	19363474
CG46339	1.88e-09	0.956276		pale	Notum	Yes	Mummery-Widmer et. al, [56]	19363474
cib	3.31e-18	1.47732		pale	Notum	Yes	Mummery-Widmer et. al, [56]	19363474
Duox	7.81e-12	0.608274		pale	Wing	Yes	Ahn et. al, [110]	21808060
InR	1.45e-32	1.04629		pale	Notum and Abdomen	Yes	Shakhmantsir et. al, [111]	24133012
Lk6	9.49e-11	0.543145		pale	Notum	Yes	Mummery-Widmer et. al, [56]	19363474
sd	0.000902398	0.389125		pale	Abdomen	Yes	Kalay et. al, [107]; Petrosky et. al, [109]	27527791; 38820091
stw	0.0146402	0.127359		pale	Notum and Wing	Yes	Mummery-Widmer et. al, [56]; Mitchell et. al, [100]; Reidel [106]	19363474; 3933004 ; 21138977
Synd	0.0370638	0.8889		pale	Notum	Yes	Mummery-Widmer et. al, [56]	19363474
Bsg	7.91e-23	0.590371	dark	dark	Notum	No	Mummery-Widmer et. al, [56]	19363474
cv-c	0.00630794	0.0930672	dark	dark	Notum	No	Mummery-Widmer et. al, [56]	19363474
mtgo	1.55e-32	0.176216	dark	dark	Notum	No	Mummery-Widmer et. al, [56]	19363474
stv	1.06e-07	1.00354	dark	dark	Notum	No	Mummery-Widmer et. al, [56]	19363474
wts	6.07e-08	1.06362	dark	dark	Notum	No	Mummery-Widmer et. al, [56]	19363474
Zw	1.34e-05	1.86982	dark	dark	Notum	No	Mummery-Widmer et. al, [56]	19363474
bab1	0.00115917	1.32964		dark	Abdomen	No	Couderc et. al, [103]; Kalay et. al, [107]; Petrosky et. al, [109]	11973274; 27527791; 38820091
cdi	2.57e-23	1.60055		dark	Notum	No	Mummery-Widmer et. al, [56]	19363474
CG12581	1.25e-10	0.738968		dark	Notum	No	Mummery-Widmer et. al, [56]	19363474
CG4000	0.000820814	2.70271		dark	Notum	No	Mummery-Widmer et. al, [56]	19363474
CG42671	8.13e-53	2.37196		dark	Notum	No	Mummery-Widmer et. al, [56]	19363474
CG42674	4.59e-18	0.866042		dark	Notum	No	Mummery-Widmer et. al, [56]	19363474
CG44774	0.00353347	0.465915		dark	Notum	No	Mummery-Widmer et. al, [56]	19363474
kibra	3.67e-72	0.884279		dark	Notum	No	Mummery-Widmer et. al, [56]	19363474
mgl	2.35e-08	0.247108		dark	Wing	No	Riedel et. al, [106]	21138977
VhaM9.7-b	0.0108599	0.607937		dark	Notum	No	Mummery-Widmer et. al, [56]	19363474
Vrp1	0.0104752	0.653923		dark	Notum	No	Mummery-Widmer et. al, [56]	19363474
btsz	2.41e-05	0.669996		inconsistent	Body and Notum	No	Mummery-Widmer et. al, [56]; Serano and Rubin, [105]	19363474 ; 14581614
Achl	0.015959	0.471058	mixed	mixed	Notum	No	Mummery-Widmer et. al, [56]	19363474
aos	0.00807029	-0.398755		mixed	Notum	No	Mummery-Widmer et. al, [56]	19363474
cnc	7.53e-07	0.438077		OE leads to pale	Abdomen	No	Zhang et. al, [108]	33775798
Eip93F	5.29e-10	-0.212631	pale	pale	Notum	No	Mummery-Widmer et. al, [56]	19363474
Vajk1	1.05e-05	-1.68375	pale	pale	Notum	No	Mummery-Widmer et. al, [56]	19363474
Cpr30B	3.31e-18	-0.295956		pale	Notum	No	Mummery-Widmer et. al, [56]	19363474
Sarm	2.88e-25	-0.484303		pale	Notum	No	Mummery-Widmer et. al, [56]	19363474
side-IV	0.0013877	-2.04299		pale	Notum	No	Mummery-Widmer et. al, [56]	19363474
Sxl	0.00482236	-0.149983		pale	Abdomen	No	Deshpande et. al, [102]	10357929
14-3-3epsilon	0.00013467	0.698293
14-3-3zeta	0.000262635	0.450232
Ac13E	0.00362183	-0.58043
Ac76E	0.0026041	1.35244
Act42A	0.0424458	1.06684
Act5C	1.56e-19	1.37756
Act88F	0.0397289	-0.41214
AdamTS-A	5.39e-09	-1.17453
AGO3	0.000839016	0.591562
Aldh-III	3.29e-11	-0.713217
alpha-Cat	0.00463057	0.540927
alpha-Est9	0.00617342	1.70743
alphaTub84B	1.01e-08	0.602738
alt	0.0303392	0.625694
Amph	1.32e-10	0.78653
Ank	4.17e-07	0.651384
AnxB9	0.0393908	0.40334
app	0.000925823	0.605355
aqz	0.0325888	-0.0726177
Argk	0.000449243	1.44567
aru	2.26e-13	1.18979
ASPP	5.91e-08	0.567888
asRNA:CR44029	0.0438369	0.402036
Atf6	0.00339635	0.704553
ATPsynB	0.00267541	-0.856666
ATPsynC	9.32e-07	-0.470263
axo	0.0162569	1.64965
baz	2.75e-17	0.636547
beat-Vc	3.16e-07	27.3716
bel	0.00665349	0.655334
Best1	0.0110068	1.13779
blot	0.000205915	0.617285
blw	0.0110034	-0.367003
bond	0.00182501	-0.374531
bves	0.00448138	0.967803
Calr	0.000791435	0.899558
Cam	4e-05	0.987227
CanA-14F	1.72e-24	1.07981
caz	0.00673129	0.878125
Ccp84Ab	1.64e-05	3.4621
Ccp84Ad	6.45e-09	2.97189
Cda5	0.0108599	0.0396003
CdGAPr	0.00978597	1.28052
Cf2	0.0132666	0.962106
CG10211	5.59e-45	1.08929
CG10348	0.00536535	0.30568
CG10527	0.0362183	0.49342
CG10738	2.89e-11	1.35675
CG11353	0.000791435	1.67717
CG1136	7.87e-05	0.768989
CG11790	3.32e-05	1.57948
CG12017	1.26e-11	2.67886
CG12054	4.01e-12	1.21611
CG12065	0.0223054	0.610912
CG12075	6.07e-08	0.744992
CG12206	3.64e-06	0.841903
CG12535	0.0106907	0.620511
CG12769	0.038261	-0.168889
CG12814	4.62e-06	0.672762
CG12991	0.00978597	0.512368
CG12998	0.00181564	0.877637
CG13003	2.96e-15	0.433911
CG13042	0.00249761	-0.945139
CG13065	0.0003472	-0.387532
CG13231	4.03e-21	0.692599
CG13252	0.00582852	1.00229
CG13893	0.00280903	0.870912
CG13917	7.32e-05	0.825597
CG14218	4.42e-06	-0.246267
CG1441	0.00659246	-0.700276
CG14431	0.00855485	-0.552398
CG14441	0.0253752	0.45848
CG14457	7.12e-05	-0.883334
CG15080	4.27e-16	1.19488
CG15515	0.0489515	-1.42977
CG15544	2.74e-08	0.965674
CG1572	0.000506664	0.786216
CG1632	0.0405493	0.373274
CG1673	0.017104	2.2935
CG16820	0.000357264	-0.634032
CG17104	2.4e-12	2.11904
CG17167	0.00328031	0.749999
CG17298	1.25e-22	0.999429
CG17600	4.09e-11	0.683977
CG17646	3.92e-10	-0.534753
CG17691	0.026473	0.873043
CG17839	6.35e-17	-0.331817
CG18507	0.00282574	0.756493
CG18659	0.00166717	1.98044
CG2201	0.00101263	0.730974
CG2975	0.00218432	4.64371
CG2991	0.0452092	0.661752
CG30015	2.87e-15	-0.287009
CG30116	1.81e-09	1.07033
CG31121	7.15e-25	1.22651
CG31324	0.010966	0.9315
CG31522	0.0317019	2.32274
CG31676	6.63e-80	1.56933
CG31705	1.13e-05	1.30475
CG31710	6.41e-10	1.00775
CG31815	2.79e-12	1.06066
CG31869	0.0106907	1.93167
CG31871	1.34e-15	3.85582
CG32137	5.14e-10	0.504174
CG32264	7.72e-05	0.2048
CG32369	6.5e-11	1.20699
CG32373	0.000124424	-3.57872
CG32521	5.71e-16	-1.45291
CG32767	0.00197999	0.564552
CG32795	8.46e-06	0.785834
CG32816	1.57e-08	1.78996
CG32982	1.3e-07	0.416943
CG33110	0.00370974	0.667604
CG33229	0.0493582	0.298956
CG3376	0.0493582	0.778079
CG33939	0.0315287	-0.287978
CG33970	0.00338343	-0.213002
CG33978	0.00424552	-0.114005
CG34205	1.92e-06	-0.623758
CG34347	0.0128914	0.45504
CG34398	0.0142329	0.264861
CG34461	0.017104	-0.0638415
CG3655	6.4e-12	0.475316
CG3902	0.0165325	-0.718937
CG40228	0.00148548	1.19476
CG41520	0.00133782	-0.0713736
CG4199	0.0102862	0.501889
CG42238	0.0413874	0.286759
CG42268	7.68e-24	0.935035
CG42269	9.94e-07	-0.744413
CG42323	4.27e-05	-0.0881686
CG42524	0.000426168	0.764271
CG42663	7.37e-05	-0.572551
CG42673	1.53e-07	1.66005
CG42724	0.000157276	0.640787
CG42747	0.00308042	0.28452
CG43051	0.0348	-0.968317
CG43366	0.000912255	-2.35729
CG43367	0.000103376	1.51086
CG43759	0.0184955	0.0757531
CG43861	0.000400734	-0.780544
CG44325	0.0256498	0.485235
CG45050	4.13e-05	0.361658
CG4631	2.54e-05	0.94129
CG46385	1.8e-09	0.0577543
CG4928	0.000146168	-0.276936
CG4962	0.00525117	-0.234146
CG5445	0.0171676	0.949485
CG5639	5.06e-12	0.863247
CG6006	0.0198649	-1.56644
CG6398	1.78e-21	1.09648
CG6700	0.000341425	0.476858
CG6770	6.65e-12	-0.368149
CG6847	2.17e-05	0.709122
CG6959	6.09e-10	0.651827
CG6966	0.0194844	-0.372367
CG7029	0.024661	2.88196
CG7402	0.038261	0.3618
CG7766	7.66e-05	1.07404
CG8086	0.0290495	0.391768
CG8180	2.75e-10	-0.616594
CG8192	1.77e-09	2.08065
CG8312	2.11e-09	0.25499
CG8399	0.000531846	0.587197
CG8468	1.35e-06	1.02273
CG8736	1.47e-41	1.00744
CG8927	2.83e-06	0.417441
CG9005	0.00061295	-0.423014
CG9331	0.000671018	0.645403
CG9338	0.00747519	-1.23363
CG9689	0.00501342	0.83235
CG9701	2.26e-10	1.57289
CG9801	0.0141002	0.877089
CG9815	1.18e-18	-0.367542
chas	2.53e-08	0.407207
chb	0.0307321	0.829847
cher	0.030846	1.06834
chic	1.11e-05	0.612208
chrb	1.27e-44	-0.558116
Cht6	1.66e-25	0.63495
cindr	6.86e-10	0.860429
Cip4	0.00137461	0.292687
Cirl	5.35e-05	0.227974
ckn	3.27e-10	0.592917
CLIP-190	0.000790827	0.514955
cno	0.0435666	0.343705
Cp1	1.08e-09	1.06483
Cp110	0.0117334	0.709117
Cpr30F	1.08e-11	-0.20672
Cpr49Ae	0.0245865	-0.610846
Cpr64Aa	0.000890102	-0.0638287
Cpr64Ac	3.77e-11	0.46323
Cpr76Bd	6.9e-10	0.0683932
Cpr97Ea	0.00449844	0.534978
Cpr97Eb	0.000652431	0.404513
crb	3.54e-22	0.809739
crc	0.00287127	0.777272
CrebA	1.57e-08	1.37511
crp	0.0103305	0.482898
Csk	0.0351672	0.340678
ctp	0.000300864	0.484881
cwo	0.00249761	0.356219
Cyp1	0.0179579	0.477791
Dad	4.15e-05	0.850927
Dbp80	2.82e-05	0.266907
Diap1	2.51e-11	0.635678
DIP1	3.73e-14	1.38656
DIP-lambda	0.00651543	0.806247
dl	0.000398641	0.799789
Dl	1.25e-05	0.454446
dlg1	3.33e-12	1.03845
Dlic	4.3e-06	0.908026
dnc	8.09e-05	-0.247693
dnr1	0.0141673	-0.722855
drd	1.48e-08	-0.639522
ds	0.0142411	-0.0759704
Dscam1	0.00264868	-0.3802
dsd	9.81e-13	1.40811
Dyrk2	0.000446409	0.768427
Dys	8.3e-07	0.57524
E2f1	0.0026041	0.658342
Eb1	0.00210269	0.692831
ec	4.35e-05	-0.193836
EcR	8.4e-13	-0.219765
eEF5	0.0457872	-0.348211
eff	1.08e-11	0.774281
eIF2beta	0.00442129	1.33282
eIF4EHP	1.63e-06	0.570582
eIF4G1	0.0327135	0.57885
Eip75B	5e-08	-0.114443
elB	0.0126868	-0.427564
emc	0.00673129	0.611851
ens	0.0246282	0.397228
Ets98B	6.03e-05	0.212434
Evi5	9.07e-25	1.33415
ex	3.9e-23	1.2329
Exn	1.64e-08	0.692911
Fak	0.00356425	1.0148
Fas3	0.00076456	0.0514264
fax	5.17e-73	1.84585
Fbxl7	3.88e-05	0.678128
FER	0.000279186	0.527219
Fim	1.59e-09	0.711552
fj	4.4e-10	0.527168
fln	1.54e-06	-0.607746
flw	1.38e-07	0.974723
foxo	2.37e-12	0.707797
Frl	1.82e-12	0.634289
fru	0.000214117	-0.0540122
ft	0.0389556	0.26849
Fum1	0.00576304	0.735622
fz2	0.000416588	-0.274118
galectin	0.00036894	1.1318
Galphai	0.0236188	0.726114
Gasp	6.14e-59	0.507894
Gdh	3.43e-08	2.335
Gfat1	0.000412471	-0.262741
GFP	0.00370384	-0.0492309
gish	3.43e-09	0.369776
glec	4.47e-06	0.42512
glo	0.00821399	0.918277
goe	0.000589893	0.698027
GramD1B	0.000335904	1.47851
grh	3.12e-10	-0.193029
GstD1	4.11e-07	0.475062
GstS1	9.45e-18	-1.20276
GstT4	1.28e-08	-0.562821
gus	0.0352967	0.60731
GV1	5.02e-06	-0.897859
gw	8.46e-11	0.704876
hbs	4.83e-08	-0.552754
hdc	4.63e-10	0.230946
heph	1.02e-29	0.727415
hid	4.17e-07	-0.728435
Hil	0.000280034	0.484698
Hipk	0.00241845	-0.141042
Hn	0.0189517	1.83808
HnRNP-K	5.03e-05	0.646012
how	0.000127995	0.407062
hppy	0.0229115	0.425114
Hsc70-3	7.42e-05	2.39372
hth	0.00092936	-0.179775
hts	0.000543195	0.494333
Imp	1.71e-12	0.690731
Inx3	0.0010177	0.343661
IRSp53	1.61e-72	0.66454
Ist1	0.00202162	1.44759
jbug	0.00493042	0.337915
JhI-21	0.027426	2.11505
jim	0.000183605	-0.234279
jvl	0.00978597	0.27791
Kank	4.61e-06	0.515449
kay	9.89e-06	0.639803
kek1	2.56e-10	-1.32672
kkv	0.000482415	0.471262
klar	1.13e-71	1.14768
klu	7.83e-14	-0.4545
kmr	3.45e-08	0.430845
knk	1.11e-05	1.04871
KrT95D	0.0165713	0.746464
kst	5.58e-06	0.475449
kug	0.0322407	0.597201
l(2)gl	1.03e-11	0.61592
l(3)80Fg	1.32e-16	0.595593
Lac	7.72e-06	0.762485
Larp4B	2.14e-05	0.593002
lilli	0.0001237	0.335321
Liprin-gamma	2.53e-05	0.841158
Lmpt	1.31e-34	1.22331
lncRNA:CR43334	1.22e-81	0.698827
lncRNA:CR43459	0.0194844	0.612305
lncRNA:CR43857	8.85e-06	1.59216
lncRNA:CR44999	2.26e-06	1.40597
lncRNA:CR45179	7e-12	1.57906
lncRNA:flam	7.53e-07	1.90481
lolal	0.0301803	0.416638
lovit	0.0112843	0.452977
LpR1	0.0202996	1.25708
luna	2.93e-20	0.54114
Mad	0.0145679	0.483156
Map205	0.000222195	0.94608
mav	0.0367168	0.472166
Mef2	0.00283656	0.514256
Men	7.6e-12	1.23233
MESK2	2.04e-06	0.48945
Mlc1	2.87e-07	-0.870736
Mlc2	4.03e-16	-0.502546
Mmp1	2.51e-06	1.949
Mnt	0.0232655	0.463441
Mob2	4.23e-12	0.769694
Moe	1.68e-28	0.831643
msk	0.00284142	2.21513
msn	7.2e-05	0.317598
Msr-110	2.65e-08	-0.255454
mtd	0.00387076	0.41823
Myo10A	1.03e-57	1.06111
Myo31DF	0.00836038	2.22745
Myo81F	2.79e-13	0.755936
mys	0.000259592	0.514236
N	0.00883875	0.257567
nAChRalpha4	1.59e-11	-2.48786
nahoda	1.86e-29	0.538183
NFAT	1.35e-05	-0.114857
Nhe2	0.00258913	1.62303
Nipped-A	1.54e-06	0.573218
nkd	0.0001426	0.633673
NLaz	3.59e-10	1.38561
nmo	4.02e-06	-0.558448
norpA	4.09e-11	-0.629536
Nost	3.59e-10	-0.340159
Nrg	0.00108109	0.192115
Nuak1	0.000852433	0.58914
nuf	2.4e-12	0.716525
numb	4.49e-15	0.668204
Nup153	0.0223896	0.614292
Oatp74D	2.51e-05	-0.0550944
obst-E	0.0146691	-1.12769
olf413	0.0103335	1.36461
Opa1	0.00640918	1.01907
OtopLa	0.000237513	-0.483771
pAbp	0.00823356	-0.126102
pain	3.94e-05	0.619281
par-1	0.000238386	0.277466
Pax	0.00170751	0.556661
PCB	0.000665003	1.17483
Pcd	0.00518129	0.37469
Pdcd4	1.51e-12	-0.598837
Pde8	0.00824779	-0.072058
Pde9	2.57e-06	-0.454342
Pdi	0.0461802	1.13477
Pdk1	9.37e-05	1.31747
Pect	1.2e-16	2.37088
Pep	1.99e-05	0.489715
Pgant5	1.49e-05	0.972995
Pgant9	2.92e-06	-0.54263
PhKgamma	0.0194778	0.705987
Piezo	0.00148647	0.600174
pigs	0.0424458	-0.119102
pio	7.95e-36	0.984837
Pka-C1	3.21e-10	-0.14225
Pka-R1	0.0422538	-0.592097
Pka-R2	4.03e-16	-0.220373
Pkc98E	0.00480223	0.544981
PlexA	0.0001426	0.61891
plum	4.17e-08	0.694276
PMCA	0.0489954	0.291207
PNUTS	0.000224199	0.516031
pot	0.015959	0.343246
pre-rRNA:CR45845	1.31e-08	0.220606
PRL-1	0.0247688	1.71054
Psi	0.0242875	1.12398
Ptp10D	8.04e-17	-0.398875
Ptp61F	0.0443567	1.15871
puc	1.92e-09	0.984939
Pvf2	1.82e-12	1.04684
Pvf3	1.69e-06	0.824266
Pvr	6.67e-09	0.997446
pyd	9.07e-25	0.316982
Rab35	0.0121346	1.09995
Rala	1.27e-25	1.46103
RapGAP1	5.14e-15	0.246843
raw	0.00121838	0.631424
Rbfox1	4.4e-20	0.793339
Rcd2	1.84e-24	3.36421
Rcd6	0.0001237	2.37391
rdgA	1.88e-09	-0.333425
RhoGAP15B	0.000214117	1.3349
RhoGAP18B	0.000156363	0.698393
RhoGEF64C	2.93e-20	0.111769
Rm62	1.13e-05	0.429196
rols	0.0385742	-0.356349
RpL10Ab	0.0146132	-0.338251
RpL40	0.0442662	-0.492869
RpL8	0.00305837	-0.379971
RpS18	0.000318258	-0.527104
RpS26	0.0367168	-0.387724
RpS3A	0.000652431	-0.389123
RpS5a	0.0434129	-0.356692
RpS6	0.00449844	-0.535058
Rtnl1	0.0324762	0.859308
rut	3.36e-21	0.901784
S6k	0.0479207	0.945267
S6kII	4.43e-11	1.10501
Saf-B	0.0484916	0.539884
sano	1.13e-16	0.581488
Sap47	0.00335697	0.750294
sas	0.0115995	0.205186
scrib	3.45e-08	0.249418
scyl	2.27e-05	-0.305816
sdt	7.42e-05	0.388136
Sema2b	6.14e-08	-0.371073
Sh3beta	8.36e-12	1.23086
shep	2.15e-30	0.400854
shi	0.00545812	0.80348
shn	9.33e-08	0.543009
shot	0.0164424	0.21241
Shrm	3.65e-14	0.444425
Sirup	0.0381637	-0.768627
siz	0.00226246	-0.0980871
Skeletor	7.32e-10	-0.736397
SKIP	1.44e-07	-0.94088
sky	6.25e-09	0.697384
slif	8.13e-06	1.14539
Slik	0.0403684	0.61712
sm	3.82e-25	-0.176667
smal	0.00277006	-0.708575
smash	2.43e-18	0.764488
Smr	7.42e-06	-0.127867
Snoo	1.47e-09	-0.634444
sona	0.0384016	-0.0635934
sowah	1.67e-06	0.862017
SP1173	0.0202996	0.443651
spi	7.57e-05	1.66509
SPoCk	0.00127311	0.855303
sqd	1.35e-08	0.338361
Stacl	7.72e-05	4.0955
step	0.00742578	0.521044
Strn-Mlck	0.0282	0.435881
Swim	0.0193154	2.12839
Syb	3.36e-09	1.03049
Syx1A	1.72e-18	0.847797
tai	0.0324762	-0.0515148
tay	0.000824683	0.51125
Ten-m	0.000278254	1.26372
Tg	0.00381364	1.11286
Tig	0.000470748	1.56397
Timp	1.85e-05	2.38737
tkv	4.02e-06	0.676455
Tm1	1.91e-24	0.898822
Tmhs	6.7e-05	0.884132
toc	0.0022802	0.51307
Tret1-1	0.0255137	2.879
trio	0.00333351	0.740163
trol	1.3e-27	1.12506
Trx-2	2.17e-05	1.37598
tsr	0.00537179	0.657326
tun	0.0355185	2.27363
tx	5.76e-08	0.880148
uex	0.0309752	0.342296
Ugt50B3	3.2e-05	0.580786
uif	2.83e-36	0.694224
unc-13	1.82e-10	0.378137
Vajk2	0.00449844	-0.546216
verm	0.000482621	-0.39839
Vha13	0.0478015	0.405722
Vha16-1	2.68e-15	0.280748
Vha26	0.00623657	0.438507
Vha44	8.32e-09	0.72857
Vha55	4.42e-06	0.668141
Vinc	0.0419832	0.797497
vir-1	1.05e-07	1.30439
w	0.000307141	0.607706
wat	3e-07	-0.243839
wb	5.81e-08	0.595197
whd	0.00020794	-1.08671
Xrp1	2e-18	0.884805
yellow-b	4.22e-39	1.95286
yellow-c	2.78e-06	-0.47123
yellow-d2	8.86e-06	-0.428425
Zasp52	4.53e-10	2.36716
Zip102B	0.0434095	0.685674

### Sheet: sr high Sig. DEGs
Table S1B: List of significantly differentially expressed genes (DEGs) upon wts KD in TH + sr high expressing epithelial cells.
Specifics on DEGs (log2FC >0 or <0 and adjusted p-value<0.05). Associated phenotypes for pigmentation related genes found through FlyBase "abnormal body color" allele curation, FlyBase "cuticle pigmentation" GO terms, or independent literature search.
	Expression Change		Previous Phenotype associated with LOF
Color Key:	increased	decreased	dark	pale	mixed
DEG Name	adjusted p-value	log2foldchanges	Dopamine Screen phenotype (Deal et. al, [44])	Previous Literature LOF phenotype	Tissue Type	Phenotype Lines up with wts KD?	LOF Phenotype Reference	PMID:
Bx	0.0175275	-0.772977	dark	dark	Notum	Yes	Mummery-Widmer et. al, [56]	19363474
Egfr	0.000297451	-0.566027	dark	dark	Notum	Yes	Mummery-Widmer et. al, [56]	19363474
lola	8.02189e-06	-0.447319	dark	dark	Notum	Yes	Mummery-Widmer et. al, [56]	19363474
Prosap	1.97612e-24	-1.06298	dark	dark	Notum	Yes	Mummery-Widmer et. al, [56]	19363474
tara	0.0137559	-1.32834	dark	dark	Notum	Yes	Mummery-Widmer et. al, [56]	19363474
sr	7.17304e-12	-0.77187		dark	Notum	Yes	Gibert et. al, [99]	29593305
osp	1.67293e-11	-0.867181	dark	mixed	Notum	Yes	Mummery-Widmer et. al, [56]	19363474
sima	4.451e-06	0.803494		OE dark, KD pale	Notum and Abdomen	Yes	Kalay et. al, [107]; Zhang et. al, [108]; Petrosky et. al, [109]	27527791 ; 33775798 ; 38820091
Mp	1.14801e-36	6.04037	pale	pale	Notum	Yes	Mummery-Widmer et. al, [56]	19363474
Taldo	0.0110367	2.28211	pale	pale	Notum	Yes	Mummery-Widmer et. al, [56]	19363474
CG34370	0.00215476	2.78435		pale	Notum	Yes	Mummery-Widmer et. al, [56]	19363474
cib	1.32905e-07	2.94587		pale	Notum	Yes	Mummery-Widmer et. al, [56]	19363474
Duox	8.94615e-09	1.59457		pale	Wing	Yes	Ahn et. al, [110]	21808060
InR	8.32377e-14	2.1359		pale	Notum and Abdomen	Yes	Shakhmantsir et. al, [111]	24133012
larp	0.0434187	1.5548		pale	Notum	Yes	Mummery-Widmer et. al, [56]	19363474
Lk6	0.00409177	0.961379		pale	Notum	Yes	Mummery-Widmer et. al, [56]	19363474
sd	0.000863636	0.986269		pale	Abdomen	Yes	Kalay et. al, [107]; Petrosky et. al, [108]	27527791; 38820091
sick	0.00276397	-0.352372		pale	Notum	Yes	Mummery-Widmer et. al, [56]	19363474
Bsg	1.54022e-06	0.929946	dark	dark	Notum	No	Mummery-Widmer et. al, [56]	19363474
mtgo	3.82946e-16	0.796335	dark	dark	Notum	No	Mummery-Widmer et. al, [56]	19363474
stv	0.00103201	1.46162	dark	dark	Notum	No	Mummery-Widmer et. al, [56]	19363474
cdi	5.78558e-12	2.86268		dark	Notum	No	Mummery-Widmer et. al, [56]	19363474
CG12581	0.00148311	1.1198		dark	Notum	No	Mummery-Widmer et. al, [56]	19363474
CG42671	1.61532e-28	5.3894		dark	Notum	No	Mummery-Widmer et. al, [56]	19363474
CG42674	9.68848e-14	2.07775		dark	Notum	No	Mummery-Widmer et. al, [56]	19363474
CG9932	0.0343673	0.88603		dark	Notum	No	Mummery-Widmer et. al, [56]	19363474
kibra	1.16366e-26	2.10679		dark	Notum	No	Mummery-Widmer et. al, [56]	19363474
btsz	0.0147624	0.936676		inconsistent	Body and Notum	No	Mummery-Widmer et. al, [56]; Serano and Rubin, [105];	19363474 ; 14581614
aos	5.59465e-05	-1.10316		mixed	Notum	No	Mummery-Widmer et. al, [56]	19363474
br	0.0376525	1.2271		OE is pale	Notum	No	Zhou and Riddiford, [104]	11959833
cnc	1.97369e-07	1.44832		OE is pale	Abdomen	No	Zhang et. al, [108]	33775798
GILT1	0.00469518	1.66581	dark	pale	Notum	No	Mummery-Widmer et. al, [56]	19363474
Eip93F	0.000138613	-0.474765	pale	pale	Notum	No	Mummery-Widmer et. al, [56]	19363474
Vajk1	4.32117e-14	-3.71612	pale	pale	Notum	No	Mummery-Widmer et. al, [56]	19363474
Cpr30B	1.67293e-11	-1.19112		pale	Notum	No	Mummery-Widmer et. al, [56]	19363474
Sarm	6.9525e-10	-1.09369		pale	Notum	No	Mummery-Widmer et. al, [56]	19363474
side-IV	1.1255e-14	-3.53847		pale	Notum	No	Mummery-Widmer et. al, [56]	19363474
Sxl	0.030235	-0.246383		pale	Abdomen	No	Deshpande et. al, [102]	10357929
14-3-3zeta	1.92969e-06	1.23784
a	0.0160815	1.00305
Act5C	5.23435e-13	3.81955
AdamTS-A	4.30157e-12	-2.10408
Akt1	0.0324189	2.6618
alpha-Man-Ia	0.0323326	0.882361
Ank	0.0115997	0.953554
aru	0.0133172	1.31914
ASPP	0.00413093	1.03282
asRNA:CR45185	0.0440129	0.592276
Atpalpha	0.000682383	1.20546
bark	0.00642596	1.47837
baz	0.00163083	0.816124
bbc	0.0407143	2.58179
beat-Vc	0.000110214	29.4021
bel	0.00504406	1.6649
Best1	0.0406621	1.49011
bol	9.21255e-09	-1.0604
Btk29A	0.00181422	1.1106
Calr	0.0154546	2.60056
Cam	0.0219954	1.2923
CanA-14F	1.38444e-10	1.67589
Ccp84Ab	0.00628181	4.41633
Ccp84Ad	1.92969e-06	3.30481
CdGAPr	0.00817206	1.73198
CenG1A	0.00817206	1.42349
Cf2	0.00151059	2.02925
CG10211	5.06001e-15	2.51621
CG10738	7.42651e-08	4.02266
CG11353	0.0493791	2.10499
CG1136	3.81961e-06	1.56933
CG11790	0.000471207	2.59506
CG12017	6.73394e-07	4.52956
CG12054	9.70981e-07	1.93202
CG12075	0.00809507	0.983758
CG12206	0.00813818	1.31834
CG12535	0.012517	1.38
CG12769	0.0417877	-0.537563
CG13003	0.0178318	0.667008
CG13231	1.44108e-17	2.47648
CG13252	0.0130281	2.6359
CG13917	0.00147157	1.64966
CG14431	0.025085	-1.60475
CG14830	0.0164382	-0.651046
CG15080	0.000177185	1.38908
CG15544	0.000122669	1.4046
CG17104	0.00150764	2.91254
CG17298	3.0817e-12	2.45505
CG17646	0.00875486	-0.78753
CG17834	3.06166e-05	0.926687
CG17839	7.17304e-12	-1.08113
CG2201	5.01871e-05	1.94687
CG30015	4.49075e-10	-0.697734
CG30069	0.00817206	-0.423686
CG30116	0.000170169	2.50827
CG31121	2.63312e-09	1.94286
CG31522	0.000131046	4.81129
CG31676	6.80901e-35	3.62088
CG31705	0.00151059	2.36611
CG31710	4.89632e-06	1.53274
CG31808	0.0472978	-1.00094
CG31815	5.51525e-06	1.77411
CG31871	3.01556e-09	30.1243
CG32137	0.00355543	0.911953
CG32264	0.000531764	0.61998
CG32365	0.000155922	-0.974954
CG32369	3.89502e-05	2.28247
CG32694	0.0238997	0.559361
CG32795	0.00817206	1.20626
CG32816	5.78498e-09	3.81502
CG32850	0.0141026	1.44494
CG33978	0.000656316	-0.603773
CG34417	0.0351342	-0.321741
CG3777	0.00147157	0.959121
CG4199	0.0109567	1.29212
CG42268	1.17277e-08	1.5198
CG42269	0.0167738	-1.23515
CG42323	1.62082e-07	-0.846007
CG42342	8.92338e-05	-1.8355
CG42346	0.0454712	-1.14866
CG42663	2.63073e-10	-1.50749
CG42747	0.00100719	0.947133
CG43366	0.00068071	-2.80524
CG43658	0.000524188	-0.665919
CG43861	0.00817206	-1.33282
CG45050	7.0736e-05	0.999256
CG4631	0.0124497	1.25987
CG46385	9.74627e-05	0.376461
CG4928	2.41304e-07	-1.4645
CG4962	0.0283398	1.04316
CG5151	0.00117303	-0.967383
CG5639	5.06528e-05	1.37771
CG6398	3.85784e-06	1.40774
CG6847	0.000109144	1.74292
CG7214	0.000156856	-1.65102
CG7766	0.0403872	1.086
CG8180	2.1928e-05	-1.31943
CG8468	0.0105707	1.37933
CG8736	7.837e-13	1.62754
CG8740	0.0479346	-0.506486
CG8927	7.38522e-05	1.28078
CG8929	0.0217778	2.06517
CG9701	0.00026481	2.82102
CG9812	0.028862	1.69845
CG9815	1.26368e-07	-0.885609
chrb	0.00199535	-0.745427
Cht6	1.5745e-16	2.02051
cindr	0.00105847	1.34262
Cip4	0.0054457	0.788238
ckn	0.00112602	0.812224
Cp1	0.00125958	2.06294
Cp110	0.00594314	1.33908
Cpr30F	1.03271e-14	-1.1392
Cpr64Aa	0.000337186	-0.474953
Cpr64Ac	5.70013e-15	2.41779
Cpr76Bd	5.0903e-17	0.803409
Cpr97Eb	0.000725352	1.17461
crb	3.79934e-12	1.83164
crc	0.0009761	2.10038
cwo	0.0238997	0.814203
DAAM	0.000218405	-1.12798
Dad	0.0209769	1.72802
Diap1	0.000122669	1.26209
DIP1	5.14396e-05	1.53488
Dl	4.23948e-05	1.17456
dlg1	8.65815e-08	1.93476
Dlic	0.000640772	1.39832
dpy	0.00195331	-0.210069
ds	8.78505e-05	-0.615722
Dscam1	4.17446e-14	-1.21616
dsd	6.50841e-05	1.99905
Dyrk2	5.06528e-05	1.15283
Dys	0.000799685	1.50454
EcR	0.00030488	-0.425063
eIF4EHP	0.000216984	1.1415
Eip75B	0.000712012	-0.317915
Evi5	4.55438e-08	1.64565
ex	0.000125812	1.39104
Exn	0.0493791	0.858383
Fas3	1.14797e-12	0.713101
fax	6.63131e-23	3.81772
FER	0.0028886	1.06955
Fim	1.14195e-05	1.65127
fj	3.18168e-07	1.54128
flw	0.017757	1.16366
foxo	1.59461e-09	1.62101
Frl	0.00100973	0.990329
fz	1.16848e-08	-0.749198
fz2	1.35851e-06	-1.02567
galectin	0.0479346	1.67252
Gasp	3.82946e-16	1.29415
Gdh	6.38164e-05	3.992
GEFmeso	0.00413093	1.10591
GFP	0.000218308	-0.5651
gish	0.0400038	0.561066
glo	0.0450428	1.70315
grh	3.14887e-05	-0.582618
GstD1	0.012517	1.03248
GstS1	0.000208455	-2.31288
GV1	2.10549e-06	-2.12443
gw	3.12745e-06	1.2109
h	0.0079863	-2.77492
hbs	1.67293e-11	-1.33937
hdc	0.000120529	0.820786
heph	1.50478e-16	2.13064
hid	3.71582e-06	-1.79852
how	3.37291e-11	-0.762952
Hr39	0.00147157	-0.560705
hth	0.0130125	-0.505393
Idgf4	0.000208378	2.34081
Imp	6.17753e-07	1.30738
IRSp53	3.57605e-28	2.00797
jim	0.0322015	-0.665104
jv	0.033565	1.50717
jvl	1.99314e-06	1.25606
Kank	0.0348458	0.775141
kirre	0.000576866	-0.519777
klar	8.41444e-07	1.19177
klu	7.62823e-15	-0.967167
kmr	8.35543e-09	1.65175
KrT95D	0.0191991	0.979951
l(3)80Fg	1.28189e-08	1.17592
Larp4B	6.7131e-06	1.57701
Liprin-gamma	2.06605e-05	1.46385
Lmpt	7.4819e-09	1.77355
lncRNA:CR43334	3.20125e-38	2.13593
lncRNA:CR43459	2.74358e-05	1.45582
lncRNA:CR43857	0.00361177	2.57053
lncRNA:CR44999	0.000531764	1.97211
lncRNA:CR45179	4.68839e-05	2.27721
lncRNA:flam	3.18386e-10	3.68911
lncRNA:Hsromega	0.00592751	0.429794
lost	0.000981986	2.33713
lovit	8.35543e-09	2.28582
luna	6.20524e-22	2.31844
MCU	0.0191186	1.28762
Men	4.31735e-10	4.49323
Mhcl	1.31692e-05	-1.01676
Mkp3	2.13725e-18	-1.58143
Mlc2	0.000237393	-0.99006
Mmp1	0.00126401	2.11859
Mob2	4.77516e-07	1.42271
Moe	2.53326e-14	1.68021
msi	8.96143e-06	-0.582151
Msp300	6.04942e-07	0.602348
mtd	0.0166543	0.953528
Myo10A	6.41964e-18	1.96384
Myo81F	1.78547e-15	2.14076
N	1.31692e-05	1.14866
nahoda	0.000531764	0.705342
Nc73EF	0.0133535	1.4829
Nhe2	0.005495	1.69395
Nipped-A	0.00329384	1.03959
nkd	0.000546734	1.29743
NLaz	0.0317573	3.34428
nmo	1.85288e-09	-1.43219
norpA	4.66377e-08	-1.15252
Not1	0.0027067	1.1407
nuf	0.00645335	0.917942
numb	2.96229e-06	1.24899
Nup153	0.00533996	1.47665
Opa1	0.0252213	1.69455
OtopLa	7.05858e-08	-1.04524
Pax	0.0131423	0.936897
PCB	0.00610215	3.00615
Pcd	0.000163736	1.38424
Pde9	7.34247e-05	-1.06729
Pdk1	0.0180123	2.40227
Pdp1	1.12004e-08	1.62308
Pect	2.74358e-05	3.135
Pep	0.00109984	1.04851
Pgant5	0.0107785	1.52028
Pgant9	8.5604e-08	-1.38217
pigs	5.12495e-05	-0.819952
pio	1.24763e-06	1.07755
Pka-C1	2.37947e-07	-0.530619
Pka-R1	0.0330567	-1.25291
Pka-R2	3.61204e-13	-0.851244
plum	1.60609e-06	1.52969
pnt	6.17822e-09	-1.10121
Ptp10D	0.000157798	-0.708093
puc	1.80361e-06	1.96991
Pura	5.53316e-10	-1.19898
Pvf2	1.35851e-06	2.16424
Pvf3	2.88805e-06	2.13957
pyd	3.12764e-11	0.882197
Rala	1.57999e-13	3.00247
RapGAP1	2.57195e-09	0.840728
rau	1.0696e-06	-0.964114
raw	0.0249102	1.1001
Rbfox1	0.00732169	0.914635
Rcd2	4.53705e-15	4.52406
rdgA	1.59432e-06	-0.847443
rhea	4.03063e-07	-0.817619
Rho1	0.0103194	1.97052
RhoGAP71E	0.00232316	0.744537
RhoGEF64C	1.13862e-12	0.717495
Rm62	0.0227994	0.708145
robo2	0.00073108	-0.927145
rols	1.14797e-12	-1.62993
Rtnl1	0.0143111	3.6482
rut	7.32919e-05	1.38216
S6kII	0.00628181	1.20572
Samuel	1.06777e-09	-1.31599
sano	0.000158144	0.956553
Sap47	3.65134e-05	2.04834
sas	0.00534542	0.781508
scrib	8.84456e-08	1.03916
Sdc	0.00159998	-0.511461
Sema2b	0.00221203	-0.809625
Sema5c	0.0141026	-0.350163
sgg	0.0478109	0.903866
Sh3beta	0.000104974	1.35476
shep	1.66682e-15	1.17309
shi	0.0189001	1.33924
shn	0.000148872	1.02774
shot	1.03271e-14	-0.668916
Shrm	5.06001e-15	1.75844
siz	0.00811655	-0.384753
Skeletor	0.00052013	-1.17014
sky	3.0817e-12	1.94857
slif	0.00117405	2.63197
sm	1.10722e-17	-0.853949
smal	0.00126401	-1.41071
smash	2.84426e-09	1.66594
Smr	0.00227838	-0.388856
Snoo	1.846e-06	-1.49232
sns	4.52393e-15	-1.52632
snsl	0.00070393	1.45646
sog	2.02488e-15	-2.82413
sowah	0.00929036	1.26445
spin	0.0100428	3.63517
spri	4.2083e-06	-0.971901
sqd	3.56511e-05	0.867356
step	0.0387582	1.01154
sty	3.72002e-07	-1.1772
Syb	0.00410917	1.46714
Syp	0.037087	-0.149659
Syx1A	0.000391422	1.04554
tai	0.000375001	-0.361608
Tig	0.00670926	3.29846
Tm1	2.45511e-09	1.57726
Tmhs	0.000348133	2.16982
Tret1-1	0.00106677	4.17745
trol	1.78656e-13	2.76364
Tsp	0.00010538	-0.926439
tun	0.00823256	3.05265
tx	2.57195e-09	1.22815
Ubr3	0.00161533	1.67105
uex	0.00918005	0.872246
Ugt50B3	0.00147009	1.16568
uif	4.55095e-09	1.24457
unc-13	1.68793e-07	1.16419
Unr	0.00642596	0.995119
Vha16-1	1.23878e-06	0.808169
Vha26	2.68695e-08	2.13368
Vha44	0.00436207	1.07809
Vha55	3.39802e-06	2.14487
vir-1	2.91631e-05	3.67287
wat	0.000553038	-0.674875
wdb	0.0252213	-0.339442
Wdr62	1.12137e-10	-0.777301
Xrp1	6.25422e-10	1.82034
yellow-b	1.42263e-11	2.48249
Zasp52	0.000208378	3.75128

### Sheet: sr low Sig. DEGs
Table S1C: List of significantly differentially expressed genes (DEGs) upon wts KD in TH + sr low expressing epithelial cells.
Specifics on DEGs (log2FC >0 or <0 and adjusted p-value<0.05). Associated phenotypes for pigmentation related genes found through FlyBase "abnormal body color" allele curation, FlyBase "cuticle pigmentation" GO terms, or independent literature search.
	Expression Change		Previous Phenotype associated with LOF
Color Key:	increased	decreased	dark	pale	mixed
DEG Name	adjusted p-value	log2foldchanges	Dopamine Screen phenotype (Deal et. al, [44])	Previous Literature LOF phenotype	Tissue Type	Phenotype Lines up with wts KD?	LOF Phenotype Reference	PMID:
Bx	0.026677	-0.615243	dark	dark	Notum	Yes	Mummery-Widmer et. al, [56]	19363474
lola	0.00623504	-0.369719	dark	dark	Notum	Yes	Mummery-Widmer et. al, [56]	19363474
Prosap	6.79245e-10	-0.54502	dark	dark	Notum	Yes	Mummery-Widmer et. al, [56]	19363474
Gp150	5.74074e-05	0.715002	pale	pale	Notum	Yes	Mummery-Widmer et. al, [56]	19363474
Mp	5.39575e-31	1.86033	pale	pale	Notum	Yes	Mummery-Widmer et. al, [56]	19363474
Taldo	5.72369e-06	1.52008	pale	pale	Notum	Yes	Mummery-Widmer et. al, [56]	19363474
y	0.0108189	1.2085		pale	Whole Body	Yes	many papers including Biessman, [101]	3933004 etc
Pde11	0.027025	-1.39908		dark	Notum	Yes	Mummery-Widmer et. al, [56]	19363474
CG46339	1.70239e-05	1.15722		pale	Notum	Yes	Mummery-Widmer et. al, [56]	19363474
cib	2.12502e-11	1.53974		pale	Notum	Yes	Mummery-Widmer et. al, [56]	19363474
Duox	3.61942e-06	0.68934		pale	Wing	Yes	Ahn et. al, [110]	21808060
InR	3.54215e-19	1.28542		pale	Notum and Abdomen	Yes	Shakhmantsir et. al, [111]	24133012
Lk6	7.60066e-07	0.687236		pale	Notum	Yes	Mummery-Widmer et. al, [56]	19363474
stw	0.0219195	0.272293		pale	Notum and Wing	Yes	Mummery-Widmer et. al, [56]; Riedel et. al, [77]	19363474; 21138977
Bsg	4.77336e-15	0.89647	dark	dark	Notum	No	Mummery-Widmer et. al, [56]	19363474
mtgo	5.70663e-18	0.570464	dark	dark	Notum	No	Mummery-Widmer et. al, [56]	19363474
stv	0.000883151	0.980987	dark	dark	Notum	No	Mummery-Widmer et. al, [56]	19363474
wts	1.3194e-05	1.2752	dark	dark	Notum	No	Mummery-Widmer et. al, [56]	19363474
Zw	0.00180082	1.76037	dark	dark	Notum	No	Mummery-Widmer et. al, [56]	19363474
Eip93F	7.46184e-06	-0.538475	pale	pale	Notum	No	Mummery-Widmer et. al, [56]	19363474
cdi	1.48404e-12	1.64174		dark	Notum	No	Mummery-Widmer et. al, [56]	19363474
CG12581	1.36722e-06	0.820158		dark	Notum	No	Mummery-Widmer et. al, [56]	19363474
CG4000	0.00484442	2.91256		dark	Notum	No	Mummery-Widmer et. al, [56]	19363474
CG42671	3.01859e-27	2.32086		dark	Notum	No	Mummery-Widmer et. al, [56]	19363474
CG42674	1.29543e-07	0.860336		dark	Notum	No	Mummery-Widmer et. al, [56]	19363474
kibra	3.72932e-47	1.59934		dark	Notum	No	Mummery-Widmer et. al, [56]	19363474
mgl	9.20805e-08	0.564929		dark	Wing	No	Riedel et. al, [106]	21138977
cnc	0.013776	0.443919		OE leads to pale	Abdomen	No	Zhang et. al, [108]	33775798
Cpr30B	1.51031e-11	-1.06193		pale	Notum	No	Mummery-Widmer et. al, [56]	19363474
Sarm	1.57511e-17	-0.993493		pale	Notum	No	Mummery-Widmer et. al, [56]	19363474
Sxl	0.00674418	-0.374765		pale	Abdomen	No	Deshpande et. al, [102]	10357929
14-3-3epsilon	0.00776962	0.678587
Ac13E	0.00593895	-0.76627
Ac76E	0.0407005	1.52943
Acp1	0.024713	1.0444
Act5C	5.63378e-10	1.35327
AdamTS-A	5.8504e-05	-1.71938
Aldh-III	8.33707e-09	-1.00391
alphaTub84B	9.607e-07	0.902906
Amph	1.64978e-12	1.35759
Ank	0.00122648	0.646797
aqz	0.00897489	-0.289475
Argk	0.00810953	1.34544
aru	3.38374e-10	1.34619
ASPP	9.10759e-05	0.635149
ATPsynB	0.0181313	-0.868137
ATPsynC	9.87596e-07	-0.765435
baz	8.29948e-12	0.917408
beat-Vc	0.00378809	27.9746
blot	0.00726847	0.68089
blw	0.0106998	-0.549648
bond	0.00975347	-0.525017
Cam	0.0201332	0.969342
CanA-14F	1.81292e-13	1.21512
Ccp84Ab	0.0104597	3.50127
Ccp84Ad	0.00180082	3.30884
CG10211	1.22271e-31	1.57905
CG10348	0.0479314	0.427295
CG10738	1.6573e-05	1.14101
CG12017	1.28469e-05	2.54218
CG12054	7.50788e-06	1.19024
CG12075	0.000510571	0.808895
CG12206	0.00343059	0.792058
CG12814	0.00100419	0.744448
CG12998	0.000131579	1.06763
CG13003	8.08237e-10	0.859133
CG13042	0.014663	-1.06483
CG13065	0.00110653	-0.683844
CG13231	2.12502e-11	1.10439
CG14218	2.37342e-06	-0.576622
CG1441	0.0316425	-0.827899
CG14457	0.000505343	-1.02031
CG15080	2.86708e-10	1.36639
CG15249	0.0274944	-0.7506
CG15544	0.00114629	0.932808
CG1572	0.0112599	0.805713
CG16820	0.00158414	-0.840666
CG17104	1.79974e-08	2.17061
CG17298	3.4886e-12	1.27367
CG17600	6.27359e-08	0.907028
CG17646	5.98313e-08	-0.858705
CG17684	0.0159861	-0.881353
CG17839	1.0015e-08	-0.632546
CG2975	0.0319367	4.33376
CG30015	5.96467e-14	-0.673363
CG30116	6.2652e-06	1.05953
CG30427	0.0188383	-0.799465
CG31121	2.07007e-15	1.35571
CG31676	1.97549e-52	2.05716
CG31705	0.0134346	1.16383
CG31710	0.000605993	0.932304
CG31815	1.09753e-06	1.05918
CG31871	1.57341e-07	3.416
CG32137	5.29474e-06	0.69362
CG32369	2.21673e-06	1.19529
CG32373	0.00180082	-3.81385
CG32486	0.0419391	-0.590402
CG32521	2.16311e-16	-1.8225
CG32767	0.0124756	0.710589
CG32795	0.00539541	0.747085
CG32816	0.0152242	1.31436
CG32982	1.50295e-05	0.637089
CG33110	0.0104597	0.804617
CG33298	0.0485717	-0.329314
CG33970	0.00751465	-0.461519
CG34205	6.05328e-06	-0.748123
CG34461	0.00238705	-0.483828
CG3655	3.32877e-09	0.78065
CG3902	0.0140342	-0.952379
CG40228	0.00735661	1.41223
CG41520	0.00776962	-0.294518
CG42268	1.21557e-13	1.22347
CG42269	0.000107275	-0.980976
CG42663	0.0397717	-0.734018
CG42673	7.77658e-06	1.67625
CG42724	0.00410473	0.760024
CG43051	0.0329842	-1.16156
CG43367	0.0190597	1.57188
CG43861	0.0176454	-0.902806
CG4631	0.0185799	0.878504
CG46385	0.000232668	0.203602
CG4962	3.08842e-06	-0.828743
CG5639	1.06506e-06	0.902475
CG6398	8.30664e-14	1.2888
CG6770	4.05012e-10	-0.679734
CG6847	0.0307546	0.600477
CG6959	1.15345e-06	0.853082
CG6966	0.0439677	-0.550565
CG8180	5.37055e-06	-0.809258
CG8192	5.52893e-08	2.19889
CG8312	2.50783e-07	0.549385
CG8399	0.0117646	0.609675
CG8468	0.00134398	1.00458
CG8736	5.44361e-30	1.86525
CG8927	0.0029367	0.492238
CG9005	0.00971581	-0.614982
CG9331	0.000753316	0.942249
CG9689	0.0433553	0.870515
CG9701	2.75061e-06	1.57988
CG9815	1.88257e-11	-0.69711
chas	3.63643e-07	0.680875
chic	0.00121073	0.680081
chrb	2.96794e-40	-1.35722
Cht6	7.79986e-14	0.873476
cindr	6.12444e-06	0.916412
Cirl	0.000643156	0.410048
ckn	2.88434e-05	0.70238
CLIP-190	0.00750251	0.555305
cno	0.0476178	0.453606
Cp1	3.08842e-06	1.12119
Cpr30F	8.48387e-06	-0.686608
Cpr64Ac	1.18335e-07	0.783582
Cpr76Bd	0.00093152	0.144834
Cpr97Ea	0.0364987	0.568687
Cpr97Eb	0.0356211	0.498636
crb	6.52203e-12	0.953152
CrebA	2.34293e-06	1.55662
ctp	0.000921431	0.659207
cv-2	0.0179772	-0.528211
Cyp1	0.0432199	0.564279
Dad	0.00492849	0.794813
Dbp80	0.000608471	0.434125
Diap1	1.01624e-06	0.740693
DIP1	7.16756e-08	1.5013
dl	0.0363967	0.776548
dlg1	1.34745e-05	0.954165
Dlic	0.0264003	0.774734
dnc	6.78431e-05	-0.606556
drd	2.37342e-06	-0.852059
Dscam1	0.0439677	-0.630838
dsd	1.22843e-07	1.44117
Dys	7.85821e-05	0.693804
E2f1	0.00735608	0.989591
ec	0.00127825	-0.410249
EcR	2.11722e-09	-0.538271
eff	9.63485e-10	1.01028
eIF4EHP	0.0239904	0.514122
Eip75B	2.29044e-05	-0.397942
Ets98B	0.00181245	0.364391
Evi5	2.29818e-14	1.57655
ex	2.57562e-17	1.48132
Exn	1.94095e-05	0.805378
fax	1.2249e-51	2.30153
Fbxl7	0.00158845	0.736767
Fim	5.39358e-05	0.716435
fj	0.00346925	0.523263
fln	1.62108e-06	-0.922432
flw	0.000278165	1.00205
foxo	1.81058e-05	0.769399
Frl	7.00242e-07	0.760012
fru	0.000377433	-0.277251
galectin	0.0450904	1.02211
Gasp	8.53125e-41	1.17161
Gdh	0.000830757	2.1543
Gfat1	0.00038666	-0.559396
gish	2.53852e-05	0.531165
glec	0.000412176	0.577277
goe	0.0222984	0.705296
GramD1B	0.0464526	1.52864
grh	9.87596e-07	-0.452946
GstD1	2.88434e-05	0.670431
GstS1	1.77788e-12	-1.4209
GstT4	3.74597e-07	-0.808045
GV1	0.0179997	-0.881173
gw	8.56354e-05	0.677121
hbs	4.5842e-05	-0.829063
hdc	1.73394e-06	0.489892
heph	3.33851e-16	1.08278
hid	0.00308368	-0.747523
Hipk	0.00352136	-0.373148
Hn	0.0360281	1.95547
HnRNP-K	0.000597053	0.803947
how	4.08071e-07	0.729273
Hsc70-3	0.00286369	2.28685
Imp	7.23607e-06	0.752845
Inx3	0.0167662	0.424006
IRSp53	3.30453e-45	1.40498
jbug	0.0274944	0.456537
jim	0.0393318	-0.314575
Kank	0.00328299	0.588444
kay	0.00238705	0.688801
kek1	5.76006e-16	-3.1762
kkv	0.0170322	0.541986
klar	1.46551e-62	2.26671
klu	5.78766e-14	-1.0542
kmr	0.000248934	0.491682
knk	0.00060815	1.07169
kst	0.000296993	0.584106
l(2)gl	2.09452e-08	0.842204
l(3)80Fg	1.57677e-08	0.796068
Lac	0.000130933	0.858022
lilli	0.00560522	0.44868
Lmpt	1.49427e-25	1.56342
lncRNA:CR43334	7.11471e-49	1.61795
lncRNA:CR43836	0.00352136	-0.652095
lncRNA:CR43857	0.00750251	1.4148
lncRNA:CR44999	0.010293	1.21051
lncRNA:CR45179	8.40875e-07	1.55979
luna	7.05358e-08	0.672735
Map205	0.0134864	0.928735
Men	3.56116e-05	1.04255
MESK2	0.00123414	0.562507
Mlc1	9.94155e-06	-0.947636
Mlc2	2.06966e-10	-0.850557
Mmp1	0.00912803	2.01198
Mob2	2.25485e-05	0.782986
Moe	9.45646e-16	1.04741
msn	0.0417184	0.390195
Msr-110	7.85925e-07	-0.457604
Myo10A	2.27634e-39	1.57022
Myo81F	0.000300926	0.644099
mys	0.0100673	0.680622
nAChRalpha4	8.16994e-10	-3.45189
nahoda	7.60049e-24	1.02369
NFAT	1.6573e-05	-0.417426
Nipped-A	0.00532722	0.551682
NLaz	2.76274e-08	1.49585
nmo	0.00643616	-0.668845
norpA	1.19554e-07	-0.950657
Nost	8.91636e-11	-0.830442
Nrg	0.0141652	0.344144
nuf	5.13517e-08	0.864751
numb	8.53497e-09	0.838811
Oamb	0.0293416	-1.10781
Oatp74D	0.00013005	-0.386215
obst-E	0.0147908	-1.25838
olf413	0.0140156	1.94453
OtopLa	0.000921431	-0.807517
pAbp	0.0159212	-0.337528
pain	0.00154845	0.762674
par-1	0.000573786	0.470325
Pdcd4	1.68579e-12	-0.973849
Pde8	0.00405366	-0.321315
Pde9	0.000496122	-0.67401
Pdk1	0.0169689	1.23682
Pect	5.81403e-11	2.44581
Pep	0.0264003	0.481935
Pgant5	0.00711821	0.92312
Pgant9	0.00259499	-0.739893
pio	3.54168e-28	1.53103
Pka-C1	3.25092e-07	-0.401522
Pka-R2	2.49474e-08	-0.48782
PlexA	0.0108952	0.646201
plum	0.00388994	0.604271
PNUTS	0.00244931	0.622328
pot	0.0366688	0.445886
pre-rRNA:CR45845	9.88469e-06	0.476567
Ptp10D	1.56091e-12	-0.77052
puc	0.000470192	0.874608
Pvf2	9.87596e-07	1.12507
Pvf3	0.0179262	0.665291
Pvr	4.31641e-05	1.29164
pyd	1.85076e-14	0.731101
Rala	7.72102e-14	1.53716
RapGAP1	1.14847e-07	0.473542
Rbfox1	2.28293e-16	1.24735
Rcd2	2.58989e-11	3.40467
Rcd6	0.014663	2.28146
rdgA	2.87713e-06	-0.700547
RhoGAP15B	0.0355757	1.30647
RhoGAP18B	0.0013723	0.859658
RhoGEF64C	1.40428e-09	0.349488
Rm62	0.00919937	0.463912
RpL8	0.000639873	-0.625406
RpS18	0.000824417	-0.678278
RpS3A	0.000698121	-0.590029
rudhira	0.014663	-0.593492
rut	1.20197e-16	1.19536
S6kII	5.66543e-07	1.24421
sano	5.00525e-10	0.885958
scrib	0.00566265	0.327603
scyl	5.33097e-06	-0.616377
sdt	0.000470192	0.552477
Sema2b	7.00315e-05	-0.54963
Sh3beta	1.27248e-05	1.36248
shep	3.8154e-16	0.726963
shn	0.0029367	0.557826
shot	0.000150274	0.477548
Shrm	7.50788e-06	0.5441
siz	0.0274944	-0.263259
Skeletor	1.32282e-06	-0.897408
SKIP	3.74597e-07	-1.14349
sky	0.0420566	0.52653
slif	0.00776962	1.01426
sm	2.03571e-14	-0.53537
smash	1.26506e-10	0.931204
Smr	0.00117227	-0.335424
Snoo	4.94418e-05	-0.756931
sowah	0.00135976	0.861875
spi	0.00646591	1.54015
sqd	0.00054195	0.43492
Stacl	0.000148947	4.55148
Swim	0.026677	2.26718
Syb	7.57965e-06	1.03314
Syx1A	1.95076e-12	1.11866
Ten-m	0.0277003	1.23017
Timp	1.34235e-05	2.65672
tkv	0.000909337	0.829788
Tm1	4.77293e-15	1.16818
toc	0.0167984	0.590632
trio	0.0147908	0.935556
trol	2.0378e-17	1.40953
Trx-2	0.00125338	1.35673
tx	0.00489338	1.2012
Ugt50B3	0.0239904	0.560362
uif	6.83051e-26	1.21856
unc-13	0.000165544	0.520499
Vajk2	0.0302226	-0.528689
verm	0.000976185	-0.603513
Vha16-1	1.78107e-11	0.563029
Vha44	2.88515e-05	0.78449
Vha55	0.0169689	0.567858
vir-1	0.00104066	1.13658
w	0.0366982	0.54036
wat	0.000596257	-0.457545
wb	1.37498e-08	0.961154
whd	0.00643616	-1.01358
Xrp1	1.73624e-09	0.979162
yellow-b	4.29806e-26	2.20228
yellow-c	7.95568e-05	-0.649891
yellow-d2	0.000224072	-0.595677
Zasp52	9.7655e-06	2.17579
