## Supplementary material for "Hippo signaling regulates cuticle pigmentation and dopamine metabolism in *Drosophila*": Table S3

### Sheet: GO terms
TABLE S3: Top GO Terms for DEGs.
DEGs with a log2FC<0.5 or <0.5 and associated GO term enrichmenents for biological processes, cellular components and molecular functions. Based on FlyBase GO terms (FB2025_07)
Key:	p_fdr_bh = Benjamini–Hochberg (BH) false discovery rate–adjusted p-value (<0.05)
# GO	GO Category	GO name	Study Specific GO DEG Count/Total Study DEG Count	All Specific GO Gene Count/Total Annotated GO Gene Count	p_value_uncorrected	depth	Study Specific GO DEG Count	p_fdr_bh	Study Specific GO DEGs listed
GO:0035332	Biological Process	positive regulation of hippo signaling	18/547	40/13591	2.90118e-15	8	18	1.39344e-11	14-3-3epsilon, 14-3-3zeta, Csk, Fbxl7, Hipk, Hsc70-3, Pax, Pka-C1, Ptp61F, crb, ds, ex, ft, hppy, kibra, l(2)gl, msn, pyd
GO:0007391	Biological Process	dorsal closure	24/547	100/13591	9.06064e-13	6	24	2.17591e-09	FER, Inx3, Myo10A, N, Pvr, chic, cno, crb, cv-c, dlg1, emc, kay, l(2)gl, msn, mys, puc, pyd, raw, scrib, shn, shot, spi, step, tkv
GO:0007476	Biological Process	imaginal disc-derived wing morphogenesis	23/547	122/13591	5.06028e-10	5	23	8.1015e-07	Bx, Dad, Dl, Duox, EcR, Mad, N, Pka-C1, aos, ctp, ds, emc, flw, ft, hth, msk, mys, nmo, sd, shn, shot, spi, tkv
GO:0090175	Biological Process	regulation of establishment of planar polarity	10/547	19/13591	6.84677e-10	6	10	8.22126e-07	Dl, Hipk, baz, cno, ds, fj, ft, gish, kmr, nmo
GO:0030036	Biological Process	actin cytoskeleton organization	19/547	88/13591	1.51665e-09	6	19	1.45689e-06	CG32264, CG32982, Dys, Frl, Moe, RhoGAP18B, Shrm, Zasp52, cdi, cher, cv-c, kst, l(2)gl, nuf, puc, shot, siz, smash, trio
GO:0007424	Biological Process	open tracheal system development	19/547	95/13591	5.89406e-09	5	19	4.71819e-06	InR, Lac, Mmp1, Ptp10D, crb, cv-c, elB, grh, hid, kkv, knk, kug, pio, pyd, shi, shot, tkv, verm, wts
GO:0040003	Biological Process	chitin-based cuticle development	23/547	141/13591	9.47159e-09	4	23	6.13003e-06	CG34461, Ccp84Ab, Ccp84Ad, Cpr30B, Cpr30F, Cpr49Ae, Cpr64Aa, Cpr64Ac, Cpr76Bd, Cpr97Ea, Cpr97Eb, EcR, Gasp, Vajk1, Vajk2, drd, grh, knk, mgl, obst-E, sdt, stw, verm
GO:0001745	Biological Process	compound eye morphogenesis	18/547	88/13591	1.02103e-08	6	18	6.13003e-06	Hrb98DE, Mad, N, Nhe2, Opa1, Ten-m, cindr, crb, eff, ex, foxo, kibra, klar, pyd, sd, siz, tkv, tsr
GO:0045571	Biological Process	negative regulation of imaginal disc growth	8/547	14/13591	1.58681e-08	6	8	8.46829e-06	Csk, Fbxl7, dlg1, ex, ft, l(2)gl, scrib, wts
GO:0007298	Biological Process	border follicle cell migration	18/547	99/13591	7.02971e-08	7	18	3.37637e-05	Diap1, Dl, EcR, N, Pvr, Rala, baz, cindr, ex, kibra, mys, par-1, rols, shi, spi, tai, tsr, wts
GO:0007015	Biological Process	actin filament organization	15/547	72/13591	1.34567e-07	5	15	5.42624e-05	Dl, Myo10A, Myo31DF, Myo81F, N, Pka-R1, Shrm, Tm1, btsz, cdi, chic, cib, cindr, mys, tsr
GO:0007411	Biological Process	axon guidance	23/547	162/13591	1.35571e-07	8	23	5.42624e-05	14-3-3epsilon, Bsg, Dscam1, FER, Fas3, InR, N, Pka-R2, PlexA, Ptp10D, Ptp61F, RhoGEF64C, Sema2b, Tig, chb, ckn, hts, lola, mys, sas, sm, trio, wb
GO:0098609	Biological Process	cell-cell adhesion	11/547	39/13591	2.43975e-07	3	11	9.01395e-05	Bsg, Nrg, alpha-Cat, bves, dlg1, ds, ft, mys, plum, pyd, scrib
GO:0032880	Biological Process	regulation of protein localization	8/547	19/13591	3.33938e-07	4	8	0.000114565	Evi5, Fbxl7, Galphai, Ptp61F, cno, crb, ft, gw
GO:0040008	Biological Process	regulation of growth	8/547	20/13591	5.37019e-07	3	8	0.000171954	14-3-3epsilon, Lk6, N, ex, foxo, ft, shi, slif
GO:0035002	Biological Process	liquid clearance, open tracheal system	9/547	27/13591	6.35224e-07	6	9	0.000190686	CG3376, Rab35, Syx1A, Vha13, Vha26, crb, kkv, knk, wat
GO:0048477	Biological Process	oogenesis	22/547	166/13591	8.4977e-07	5	22	0.000240085	Dl, Dlic, EcR, Eip75B, Hrb98DE, N, Pka-C1, Rbfox1, Sxl, Tm1, bel, chb, ctp, drd, goe, hts, kek1, kug, lncRNA:flam, pAbp, sima, sqd
GO:0042052	Biological Process	rhabdomere development	10/547	36/13591	1.01392e-06	5	10	0.000262605	Amph, Cam, Mob2, Moe, Slik, Synd, crb, grh, msk, tsr
GO:0007155	Biological Process	cell adhesion	13/547	63/13591	1.03883e-06	2	13	0.000262605	CG15080, EcR, Mmp1, Timp, Vinc, alpha-Cat, baz, ds, ft, glec, how, kug, sas
GO:0007165	Biological Process	signal transduction	24/547	197/13591	1.28253e-06	4	24	0.000308001	14-3-3epsilon, 14-3-3zeta, Ank, CdGAPr, Cip4, Galphai, MESK2, Mob2, Myo81F, Pde8, Pde9, Ptp10D, Rala, RhoGAP15B, RhoGAP18B, S6k, Sarm, cno, cv-c, dnc, gish, norpA, puc, rdgA
GO:0030707	Biological Process	follicle cell of egg chamber development	14/547	75/13591	1.44443e-06	5	14	0.000330361	Dl, InR, Mad, N, Smr, dlg1, ex, lncRNA:flam, par-1, pigs, puc, scrib, shi, tkv
GO:0016318	Biological Process	ommatidial rotation	9/547	30/13591	1.74022e-06	3	9	0.000379922	Frl, N, aos, cno, ds, ec, msk, nmo, spi
GO:0008362	Biological Process	chitin-based embryonic cuticle biosynthetic process	7/547	17/13591	2.252e-06	5	7	0.000470277	EcR, grh, kkv, knk, pio, pot, puc
GO:0030866	Biological Process	cortical actin cytoskeleton organization	9/547	32/13591	3.17441e-06	7	9	0.000635278	Fim, Frl, Galphai, Moe, Slik, btsz, cv-c, l(2)gl, shi
GO:0007480	Biological Process	imaginal disc-derived leg morphogenesis	11/547	51/13591	4.46975e-06	5	11	0.000858728	CG42674, Dl, Exn, Mad, N, RhoGAP15B, RhoGEF64C, ds, hth, sd, trio
GO:0035149	Biological Process	lumen formation, open tracheal system	9/547	34/13591	5.52362e-06	4	9	0.00102038	Dlic, Moe, Rab35, btsz, kkv, klar, knk, shot, wat
GO:0048813	Biological Process	dendrite morphogenesis	16/547	110/13591	7.98028e-06	8	16	0.00138551	Dlic, EcR, Nrg, S6k, Snoo, Tm1, cnc, cwo, foxo, fru, hid, jim, kay, lola, shn, shot
GO:0007314	Biological Process	oocyte anterior/posterior axis specification	7/547	20/13591	8.07707e-06	5	7	0.00138551	Moe, Pka-C1, baz, gus, l(2)gl, par-1, sqd
GO:0051124	Biological Process	synaptic assembly at neuromuscular junction	9/547	36/13591	9.22573e-06	7	9	0.00152797	Imp, Pdk1, Prosap, S6k, Ten-m, caz, dlg1, kay, par-1
GO:0030431	Biological Process	sleep	11/547	55/13591	9.7041e-06	2	11	0.00155363	CG31676, CG9338, Calr, CanA-14F, Hsc70-3, Men, cv-c, dnr1, nAChRalpha4, rut, tara
GO:0006979	Biological Process	response to oxidative stress	14/547	88/13591	1.02437e-05	3	14	0.00158711	CG10211, Cyp1, Duox, InR, NLaz, S6k, Trx-2, chrb, cnc, foxo, mtd, puc, rut, scyl
GO:0007488	Biological Process	histoblast morphogenesis	5/547	9/13591	1.14224e-05	5	5	0.00166248	Dad, EcR, Mad, chic, tkv
GO:0045186	Biological Process	zonula adherens assembly	5/547	9/13591	1.14224e-05	8	5	0.00166248	baz, crb, kst, scrib, sdt
GO:0016336	Biological Process	establishment or maintenance of polarity of larval imaginal disc epithelium	4/547	5/13591	1.25666e-05	3	4	0.00172303	Moe, dlg1, ft, scrib
GO:0051764	Biological Process	actin crosslink formation	4/547	5/13591	1.25666e-05	6	4	0.00172303	Fim, IRSp53, cher, pigs
GO:0035159	Biological Process	regulation of tube length, open tracheal system	8/547	29/13591	1.32734e-05	6	8	0.00172303	Mmp1, ds, fj, ft, grh, kkv, sano, verm
GO:0007443	Biological Process	Malpighian tubule morphogenesis	8/547	29/13591	1.32734e-05	7	8	0.00172303	Dad, EcR, Pvr, crb, cv-c, kkv, raw, shn
GO:0008285	Biological Process	negative regulation of cell population proliferation	9/547	38/13591	1.48661e-05	5	9	0.00186821	CG6770, Csk, Pkc98E, Ptp61F, ex, foxo, ft, scrib, wts
GO:0016325	Biological Process	oocyte microtubule cytoskeleton organization	6/547	15/13591	1.51697e-05	8	6	0.00186821	baz, chb, jvl, l(2)gl, par-1, sqd
GO:0001737	Biological Process	establishment of imaginal disc-derived wing hair orientation	7/547	22/13591	1.65634e-05	5	7	0.00198885	app, ds, fj, ft, par-1, scrib, tsr
GO:0000902	Biological Process	cell morphogenesis	8/547	30/13591	1.74673e-05	3	8	0.00202876	CG12814, Mob2, Shrm, Slik, chic, cv-c, pot, scrib
GO:0035556	Biological Process	intracellular signal transduction	16/547	117/13591	1.77406e-05	5	16	0.00202876	Ac13E, Ac76E, CG10738, Lk6, Pdk1, Pkc98E, S6kII, Slik, gus, hppy, nmo, norpA, par-1, rdgA, rut, trio
GO:0016477	Biological Process	cell migration	11/547	59/13591	1.96177e-05	3	11	0.00219125	Csk, Dad, Frl, Shrm, alpha-Cat, cindr, fz2, how, kibra, mys, tkv
GO:0010669	Biological Process	epithelial structure maintenance	5/547	10/13591	2.20881e-05	5	5	0.00241112	Csk, Moe, dlg1, tsr, wb
GO:0045197	Biological Process	establishment or maintenance of epithelial cell apical/basal polarity	6/547	16/13591	2.34483e-05	5	6	0.00250271	Csk, Moe, baz, dlg1, scrib, sdt
GO:1902600	Biological Process	proton transmembrane transport	10/547	50/13591	2.46574e-05	7	10	0.00251978	ATPsynB, ATPsynC, Nhe2, OtopLa, Vha13, Vha16-1, Vha26, Vha55, VhaM9.7-b, blw
GO:0048190	Biological Process	wing disc dorsal/ventral pattern formation	10/547	50/13591	2.46574e-05	6	10	0.00251978	14-3-3epsilon, AnxB9, Dl, N, crb, lilli, nmo, nuf, shn, tara
GO:0008104	Biological Process	intracellular protein localization	12/547	72/13591	2.70729e-05	3	12	0.00270898	14-3-3epsilon, 14-3-3zeta, Amph, CG43367, Cip4, Ist1, Moe, baz, cher, gus, numb, raw
GO:0045793	Biological Process	positive regulation of cell size	9/547	41/13591	2.86859e-05	6	9	0.0028118	InR, Pdk1, Pvf2, Pvf3, Pvr, S6k, Stacl, btsz, hppy
GO:0060250	Biological Process	germ-line stem-cell niche homeostasis	7/547	24/13591	3.13349e-05	4	7	0.00295101	CG46339, DIP1, Imp, InR, N, fz2, tai
GO:0007613	Biological Process	memory	7/547	24/13591	3.13349e-05	6	7	0.00295101	Rbfox1, aru, dnc, rut, scrib, shi, w
GO:0043065	Biological Process	positive regulation of apoptotic process	9/547	42/13591	3.5222e-05	6	9	0.00325329	E2f1, EcR, aos, ex, ft, hid, hppy, kibra, wts
GO:0008347	Biological Process	glial cell migration	8/547	34/13591	4.70034e-05	4	8	0.00425957	Dl, N, Pvf2, Pvf3, Pvr, gish, how, numb
GO:0045176	Biological Process	apical protein localization	6/547	18/13591	5.0736e-05	4	6	0.00443063	Rab35, Vha26, baz, crb, l(2)gl, sdt
GO:0008103	Biological Process	oocyte microtubule cytoskeleton polarization	6/547	18/13591	5.0736e-05	3	6	0.00443063	14-3-3epsilon, 14-3-3zeta, Pka-C1, Pka-R1, cnc, heph
GO:0016322	Biological Process	neuron remodeling	9/547	45/13591	6.28589e-05	6	9	0.00502795	EcR, Imp, Pvf2, Pvf3, Pvr, chic, eff, plum, shep
GO:0008586	Biological Process	imaginal disc-derived wing vein morphogenesis	9/547	45/13591	6.28589e-05	4	9	0.00502795	Dys, Hipk, Mad, cv-c, emc, heph, msk, shn, tay
GO:0001661	Biological Process	conditioned taste aversion	3/547	3/13591	6.48512e-05	8	3	0.00502795	dnc, rut, shi
GO:0090176	Biological Process	microtubule cytoskeleton organization involved in establishment of planar polarity	3/547	3/13591	6.48512e-05	7	3	0.00502795	ds, ft, par-1
GO:0048024	Biological Process	regulation of mRNA splicing, via spliceosome	5/547	12/13591	6.49038e-05	10	5	0.00502795	HnRNP-K, Pep, Psi, Sxl, how
GO:0007464	Biological Process	R3/R4 cell fate commitment	5/547	12/13591	6.49038e-05	8	5	0.00502795	Rala, grh, kay, lola, scrib
GO:0007591	Biological Process	molting cycle, chitin-based cuticle	5/547	12/13591	6.49038e-05	3	5	0.00502795	Eip75B, Mmp1, Pka-R1, crc, rut
GO:0007498	Biological Process	mesoderm development	10/547	56/13591	6.88003e-05	4	10	0.00523101	Cip4, Dl, Mef2, Mlc1, Myo31DF, N, Pde8, flw, how, shn
GO:0046621	Biological Process	negative regulation of organ growth	6/547	19/13591	7.16427e-05	6	6	0.00523101	Hsc70-3, Ptp61F, crb, ex, ft, kibra
GO:0016360	Biological Process	sensory organ precursor cell fate determination	6/547	19/13591	7.16427e-05	5	6	0.00523101	N, klu, l(2)gl, nuf, numb, uif
GO:0009953	Biological Process	dorsal/ventral pattern formation	8/547	36/13591	7.29706e-05	4	8	0.00523101	Cf2, CrebA, dl, lolal, pAbp, shn, sqd, tkv
GO:0008355	Biological Process	olfactory learning	8/547	36/13591	7.29706e-05	8	8	0.00523101	Pka-C1, Pka-R1, Pka-R2, dnc, gish, rut, shi, spi
GO:0045595	Biological Process	regulation of cell differentiation	4/547	7/13591	8.24423e-05	4	4	0.0057387	Mad, N, ex, tkv
GO:0016330	Biological Process	second mitotic wave involved in compound eye morphogenesis	4/547	7/13591	8.24423e-05	4	4	0.0057387	Dl, N, cno, kay
GO:0030718	Biological Process	germ-line stem cell population maintenance	8/547	37/13591	8.98562e-05	4	8	0.00616542	Dad, Dl, Mad, N, eff, how, mys, tkv
GO:0000132	Biological Process	establishment of mitotic spindle orientation	6/547	20/13591	9.88851e-05	9	6	0.00668937	Slik, cno, ctp, cv-c, dlg1, l(2)gl
GO:0008284	Biological Process	positive regulation of cell population proliferation	9/547	48/13591	0.000106841	5	9	0.00712721	CG10738, Dl, InR, Moe, N, Prosap, Slik, hth, spi
GO:1903688	Biological Process	positive regulation of border follicle cell migration	8/547	38/13591	0.000109854	8	8	0.00722776	Diap1, InR, Pvr, kay, par-1, puc, spi, tai
GO:0045944	Biological Process	positive regulation of transcription by RNA polymerase II	28/547	321/13591	0.000126756	11	28	0.00822714	Bx, CG12054, CG12769, CG34205, CG8312, Cf2, CrebA, E2f1, EcR, Eip75B, Mad, Mef2, N, Nup153, cnc, crc, dl, foxo, grh, hth, kay, lilli, lolal, sd, shn, sima, tai, tx
GO:0048749	Biological Process	compound eye development	13/547	97/13591	0.000132371	6	13	0.0084533	Gp150, Hipk, N, caz, cindr, cno, hth, kay, msk, nmo, puc, scrib, tsr
GO:0042067	Biological Process	establishment of ommatidial planar polarity	6/547	21/13591	0.00013376	5	6	0.0084533	ds, fj, ft, sano, scrib, tsr
GO:0007474	Biological Process	imaginal disc-derived wing vein specification	9/547	51/13591	0.000174087	4	9	0.010859	Dys, N, Rbfox1, S6kII, aos, fj, msk, nmo, step
GO:0045926	Biological Process	negative regulation of growth	5/547	15/13591	0.00022253	4	5	0.0135292	Csk, Fbxl7, chrb, ft, scyl
GO:0007446	Biological Process	imaginal disc growth	5/547	15/13591	0.00022253	3	5	0.0135292	InR, Sxl, fj, ft, wts
GO:0007422	Biological Process	peripheral nervous system development	8/547	42/13591	0.000230122	4	8	0.0136566	Dl, Dscam1, EcR, N, cwo, hth, spi, trio
GO:0008039	Biological Process	synaptic target recognition	7/547	32/13591	0.000230311	4	7	0.0136566	CG32373, Fas3, Pvf3, Ten-m, dsd, galectin, pot
GO:0050768	Biological Process	negative regulation of neurogenesis	3/547	4/13591	0.000251616	7	3	0.0142178	N, aos, hdc
GO:0016335	Biological Process	morphogenesis of larval imaginal disc epithelium	3/547	4/13591	0.000251616	5	3	0.0142178	Dad, dlg1, scrib
GO:0042220	Biological Process	response to cocaine	3/547	4/13591	0.000251616	5	3	0.0142178	Bx, EcR, InR
GO:0048056	Biological Process	R3/R4 cell differentiation	3/547	4/13591	0.000251616	8	3	0.0142178	Dl, N, emc
GO:0000281	Biological Process	mitotic cytokinesis	8/547	43/13591	0.000272899	5	8	0.0150649	Act42A, Act5C, Act88F, Rab35, Synd, Syx1A, chic, tsr
GO:0046620	Biological Process	regulation of organ growth	4/547	9/13591	0.000278203	5	4	0.0150649	InR, foxo, hid, wts
GO:0045313	Biological Process	rhabdomere membrane biogenesis	4/547	9/13591	0.000278203	5	4	0.0150649	Amph, Moe, Slik, Synd
GO:0036335	Biological Process	intestinal stem cell homeostasis	7/547	33/13591	0.000282291	4	7	0.0150649	Dad, Hsc70-3, InR, Mad, N, Pvr, cnc
GO:0042048	Biological Process	olfactory behavior	7/547	33/13591	0.000282291	4	7	0.0150649	Calr, Dyrk2, Pka-C1, Pka-R2, aru, pain, scrib
GO:0045167	Biological Process	asymmetric protein localization involved in cell fate determination	5/547	16/13591	0.000313021	4	5	0.0163418	Galphai, baz, dlg1, l(2)gl, uif
GO:0051017	Biological Process	actin filament bundle assembly	5/547	16/13591	0.000313021	7	5	0.0163418	FER, Fim, IRSp53, ctp, jvl
GO:0019991	Biological Process	septate junction assembly	7/547	34/13591	0.000343291	8	7	0.0175407	CG44325, Galphai, Lac, Nrg, dlg1, l(2)gl, scrib
GO:0045746	Biological Process	negative regulation of Notch signaling pathway	7/547	34/13591	0.000343291	7	7	0.0175407	Dl, crb, l(2)gl, msn, numb, pigs, uif
GO:0048102	Biological Process	autophagic cell death	6/547	25/13591	0.00038056	4	6	0.0192403	Cam, EcR, bel, hdc, hid, l(2)gl
GO:0007419	Biological Process	ventral cord development	10/547	69/13591	0.000411237	4	10	0.0205198	Dscam1, E2f1, Galphai, Mad, Mmp1, Pka-R1, Pvr, Timp, grh, mys
GO:0045214	Biological Process	sarcomere organization	7/547	35/13591	0.000414412	8	7	0.0205198	Bsg, cher, fln, how, hts, mys, rols
GO:0060446	Biological Process	branching involved in open tracheal system development	5/547	17/13591	0.00042886	7	5	0.0209349	Moe, Ptp10D, Slik, baz, shot
GO:0016334	Biological Process	establishment or maintenance of polarity of follicular epithelium	4/547	10/13591	0.000448947	3	4	0.0209349	crb, dlg1, l(2)gl, scrib
GO:0030509	Biological Process	BMP signaling pathway	4/547	10/13591	0.000448947	9	4	0.0209349	Mad, mav, shn, tkv
GO:0016331	Biological Process	morphogenesis of embryonic epithelium	4/547	10/13591	0.000448947	5	4	0.0209349	Lac, btsz, scrib, smash
GO:0046664	Biological Process	dorsal closure, amnioserosa morphology change	4/547	10/13591	0.000448947	4	4	0.0209349	FER, alpha-Cat, crb, tkv
GO:0007377	Biological Process	germ-band extension	4/547	10/13591	0.000448947	4	4	0.0209349	Hn, Ptp61F, baz, mys
GO:0007409	Biological Process	axonogenesis	9/547	58/13591	0.000474597	8	9	0.0219182	Dlic, Nrg, ckn, ds, fax, ft, lola, shot, tsr
GO:0008340	Biological Process	determination of adult lifespan	15/547	141/13591	0.000553859	2	15	0.0253351	14-3-3epsilon, CG42663, EcR, InR, N, NLaz, S6k, S6kII, Trx-2, cher, cnc, foxo, mys, puc, rut
GO:0061024	Biological Process	membrane organization	5/547	18/13591	0.000574292	4	5	0.0257787	IRSp53, Synd, crb, grh, klar
GO:0048803	Biological Process	imaginal disc-derived male genitalia morphogenesis	5/547	18/13591	0.000574292	7	5	0.0257787	Myo31DF, N, Pvr, mys, puc
GO:0008258	Biological Process	head involution	7/547	37/13591	0.00059179	4	7	0.0260778	EcR, chrb, cv-c, emc, hid, pyd, scyl
GO:0007157	Biological Process	heterophilic cell-cell adhesion via plasma membrane cell adhesion molecules	6/547	27/13591	0.000593985	5	6	0.0260778	Fas3, beat-Vc, ds, ft, glec, mys
GO:0008365	Biological Process	adult chitin-based cuticle development	3/547	5/13591	0.00061019	5	3	0.0260778	Duox, knk, verm
GO:0072002	Biological Process	Malpighian tubule development	3/547	5/13591	0.00061019	6	3	0.0260778	baz, hth, scrib
GO:0007368	Biological Process	determination of left/right symmetry	3/547	5/13591	0.00061019	5	3	0.0260778	Moe, Myo31DF, emc
GO:0045475	Biological Process	locomotor rhythm	9/547	60/13591	0.000613533	5	9	0.0260778	Bx, Mef2, Pka-R2, S6kII, dlg1, foxo, gw, kay, tara
GO:0007318	Biological Process	pole plasm protein localization	4/547	11/13591	0.000683114	4	4	0.0282844	Moe, dlg1, par-1, scrib
GO:0030100	Biological Process	regulation of endocytosis	4/547	11/13591	0.000683114	6	4	0.0282844	Synd, mgl, scrib, step
GO:0007617	Biological Process	mating behavior	4/547	11/13591	0.000683114	4	4	0.0282844	dlg1, dnc, fru, rut
GO:0032956	Biological Process	regulation of actin cytoskeleton organization	6/547	28/13591	0.000730569	7	6	0.0297366	Exn, Moe, Pka-C1, RhoGAP15B, shi, step
GO:0072499	Biological Process	photoreceptor cell axon guidance	6/547	28/13591	0.000730569	9	6	0.0297366	Cam, Moe, Nrg, PlexA, Tig, hts
GO:0007017	Biological Process	microtubule-based process	5/547	19/13591	0.000753809	2	5	0.0299219	Eb1, Lk6, alphaTub84B, ctp, shot
GO:0042332	Biological Process	gravitaxis	5/547	19/13591	0.000753809	4	5	0.0299219	Hipk, dlg1, nmo, shep, w
GO:0030335	Biological Process	positive regulation of cell migration	5/547	19/13591	0.000753809	6	5	0.0299219	Dscam1, Pvf2, Pvf3, Pvr, Sema2b
GO:0007623	Biological Process	circadian rhythm	9/547	62/13591	0.000784074	2	9	0.0306171	CG14457, CG16820, InR, Pka-R2, cwo, dnc, foxo, norpA, rut
GO:0035220	Biological Process	wing disc development	9/547	62/13591	0.000784074	5	9	0.0306171	Duox, Pax, Smr, ctp, elB, ft, kay, pyd, sd
GO:0045887	Biological Process	positive regulation of synaptic assembly at neuromuscular junction	7/547	39/13591	0.000824694	8	7	0.0319436	Mad, Synd, caz, dlg1, nmo, tkv, trio
GO:0045880	Biological Process	positive regulation of smoothened signaling pathway	7/547	40/13591	0.000965491	7	7	0.0367644	Hipk, Pka-C1, Pka-R1, Sxl, cno, gish, trol
GO:0035099	Biological Process	hemocyte migration	5/547	20/13591	0.000972117	4	5	0.0367644	Pvf2, Pvf3, Pvr, chb, mys
GO:0045464	Biological Process	R8 cell fate specification	5/547	20/13591	0.000972117	6	5	0.0367644	Mad, kibra, l(2)gl, tkv, wts
GO:0030154	Biological Process	cell differentiation	9/547	64/13591	0.00099135	3	9	0.0369428	Dad, EcR, Eip75B, Ets98B, Mad, Mef2, N, bel, how
GO:0036011	Biological Process	imaginal disc-derived leg segmentation	4/547	12/13591	0.000992218	6	4	0.0369428	Bx, Dl, N, tsr
GO:0046843	Biological Process	dorsal appendage formation	8/547	53/13591	0.00117238	3	8	0.0424343	Cf2, N, Pax, emc, gus, jvl, puc, shi
GO:0035193	Biological Process	larval central nervous system remodeling	3/547	6/13591	0.00118388	4	3	0.0424343	EcR, chic, cib
GO:0016332	Biological Process	establishment or maintenance of polarity of embryonic epithelium	3/547	6/13591	0.00118388	3	3	0.0424343	crb, scrib, sdt
GO:0051294	Biological Process	establishment of spindle orientation	3/547	6/13591	0.00118388	8	3	0.0424343	Galphai, dlg1, l(2)gl
GO:0007448	Biological Process	anterior/posterior pattern specification, imaginal disc	3/547	6/13591	0.00118388	5	3	0.0424343	Dad, Pka-C1, tkv
GO:0036099	Biological Process	female germ-line stem cell population maintenance	6/547	31/13591	0.0012888	5	6	0.0455156	Hrb98DE, InR, N, S6k, fax, foxo
GO:0007189	Biological Process	adenylate cyclase-activating G protein-coupled receptor signaling pathway	6/547	31/13591	0.0012888	7	6	0.0455156	Ac13E, Ac76E, Pka-C1, Pka-R1, Pka-R2, rut
GO:0001738	Biological Process	morphogenesis of a polarized epithelium	4/547	13/13591	0.00138788	5	4	0.0479567	dlg1, scrib, sdt, shi
GO:0030720	Biological Process	oocyte localization involved in germarium-derived egg chamber formation	4/547	13/13591	0.00138788	3	4	0.0479567	Dl, N, jvl, sqd
GO:0046667	Biological Process	compound eye retinal cell programmed cell death	4/547	13/13591	0.00138788	6	4	0.0479567	Dl, N, ec, shi
GO:0005886	Cellular Component	plasma membrane	118/547	1255/13591	5.38605e-19	3	118	5.80077e-16	14-3-3epsilon, 14-3-3zeta, Ac13E, Ac76E, Amph, Ank, AnxB9, Argk, Best1, Bsg, CG10738, CG17167, CG17646, CG31121, CG32521, CG32982, CG33970, CG42674, CG44325, CG4928, CG8468, CG9338, Cam, Cip4, Cirl, Csk, DIP-lambda, Dl, Dscam1, Duox, Dys, FER, Fas3, Galphai, Gp150, GramD1B, InR, Inx3, Lac, LpR1, Mmp1, Mob2, Moe, Myo31DF, N, Nhe2, Nost, Nrg, Oatp74D, OtopLa, PMCA, PRL-1, Pdk1, Piezo, Pka-C1, Pka-R…
GO:0005912	Cellular Component	adherens junction	20/547	51/13591	2.14e-15	5	20	1.15239e-12	ASPP, FER, Fas3, Moe, N, Shrm, Vinc, Zasp52, alpha-Cat, baz, cno, ds, ft, kug, pyd, scrib, sdt, shot, step, wts
GO:0005737	Cellular Component	cytoplasm	138/547	1785/13591	8.10826e-15	2	138	2.91087e-12	14-3-3epsilon, 14-3-3zeta, AGO3, Aldh-III, Amph, AnxB9, Argk, CG10527, CG13893, CG14431, CG2201, CG3655, CG45050, Cam, CanA-14F, Cyp1, DIP1, Diap1, Dlic, Dyrk2, Dys, Eb1, EcR, Evi5, Fim, Galphai, Gdh, Gfat1, GstD1, GstS1, GstT4, Hil, Hipk, HnRNP-K, Hsc70-3, Imp, Kank, Lk6, Lmpt, MESK2, Mad, Mlc2, Mob2, Moe, Myo10A, Myo31DF, Myo81F, N, NLaz, Nipped-A, Nost, Nuak1, Opa1, PRL-1, Pdi, Pdk1, Pect, Pka…
GO:0005938	Cellular Component	cell cortex	22/547	101/13591	6.37167e-11	3	22	1.71557e-08	Amph, AnxB9, Dys, Galphai, Hil, Moe, Myo31DF, Slik, baz, chic, cno, cv-c, dlg1, gus, l(2)gl, msk, msn, numb, par-1, scrib, step, toc
GO:0005829	Cellular Component	cytosol	79/547	948/13591	5.13629e-10	2	79	1.10636e-07	AGO3, Argk, CG13893, CG18659, CG32137, CG32264, CG3902, CG43367, CG46385, CG7029, CG9331, Cam, Cf2, Cyp1, Dad, Dyrk2, Fim, Frl, Gdh, Gfat1, IRSp53, Imp, Larp4B, Lk6, Mad, Men, Mlc1, Moe, Pax, Pdcd4, Pdk1, Pect, Pka-C1, Pka-R1, Pka-R2, RpS18, RpS3A, Rtnl1, S6k, S6kII, Sarm, Smr, Snoo, Sxl, Taldo, Tm1, Trx-2, Vha55, Zw, bel, cdi, cher, cib, ctp, dl, dnc, eIF2beta, eIF4G1, flw, foxo, galectin, heph,…
GO:0045169	Cellular Component	fusome	12/547	35/13591	5.73067e-09	2	12	1.02866e-06	CLIP-190, Calr, Cp1, Pdi, Rtnl1, Vha16-1, chb, cindr, hts, par-1, scrib, shot
GO:0016324	Cellular Component	apical plasma membrane	19/547	96/13591	7.07769e-09	4	19	1.08895e-06	CG12814, CG33970, Moe, N, Nhe2, Shrm, baz, btsz, chas, crb, kek1, kkv, kst, mgl, pot, rols, sas, sdt, uif
GO:0045179	Cellular Component	apical cortex	14/547	51/13591	8.11417e-09	5	14	1.09237e-06	CG6398, Dl, Fim, Galphai, RhoGEF64C, app, cher, cindr, dlg1, kibra, nuf, sano, scrib, sdt
GO:0015629	Cellular Component	actin cytoskeleton	14/547	56/13591	3.02583e-08	6	14	3.62091e-06	Act42A, Act5C, Act88F, Moe, Myo10A, Myo31DF, Myo81F, Vinc, Zasp52, alpha-Cat, cher, osp, pigs, tsr
GO:0016327	Cellular Component	apicolateral plasma membrane	9/547	22/13591	8.07625e-08	4	9	8.69812e-06	crb, dlg1, ds, ex, ft, kst, l(2)gl, scrib, sdt
GO:0062129	Cellular Component	chitin-based extracellular matrix	20/547	124/13591	1.06544e-07	5	20	1.04316e-05	CG1136, CG15515, CG34461, CG8927, Ccp84Ab, Ccp84Ad, Cpr30B, Cpr30F, Cpr49Ae, Cpr64Aa, Cpr64Ac, Cpr76Bd, Cpr97Ea, Cpr97Eb, Gasp, Vajk1, Vajk2, knk, obst-E, verm
GO:0031594	Cellular Component	neuromuscular junction	17/547	95/13591	2.06585e-07	4	17	1.8541e-05	Cip4, Dys, Exn, Fas3, Pdk1, Prosap, Rab35, S6kII, Ten-m, cindr, dl, dlg1, par-1, scrib, shi, sky, unc-13
GO:0005856	Cellular Component	cytoskeleton	11/547	42/13591	5.58277e-07	5	11	4.62511e-05	CG34347, CG8086, Dyrk2, Dys, Kank, Myo10A, Myo81F, Shrm, Vinc, hts, shot
GO:0005911	Cellular Component	cell-cell junction	10/547	35/13591	7.59395e-07	4	10	5.84192e-05	Csk, Fbxl7, Shrm, cno, ex, kibra, plum, rols, smash, wts
GO:0005927	Cellular Component	muscle tendon junction	6/547	11/13591	1.60796e-06	5	6	0.000115451	Kank, Pax, Zasp52, chas, mys, shot
GO:0048471	Cellular Component	perinuclear region of cytoplasm	13/547	69/13591	3.07373e-06	2	13	0.000206901	Diap1, Pdi, Ptp61F, Vha55, alphaTub84B, cher, chic, dlg1, gus, hdc, klar, msk, nuf
GO:0098592	Cellular Component	cytoplasmic side of apical plasma membrane	6/547	13/13591	5.57313e-06	5	6	0.000353074	Moe, Rab35, Vinc, baz, ex, kibra
GO:0032154	Cellular Component	cleavage furrow	9/547	35/13591	7.17278e-06	4	9	0.000428011	Amph, Cip4, Hil, Moe, Slik, Synd, cindr, nuf, step
GO:0031012	Cellular Component	extracellular matrix	17/547	122/13591	7.55079e-06	3	17	0.000428011	AdamTS-A, CG15080, CG34461, CG41520, Ccp84Ab, Ccp84Ad, Cpr30B, Cpr30F, Cpr64Aa, Cpr64Ac, Cpr76Bd, Mmp1, Mp, Ten-m, Tig, Timp, l(2)gl
GO:0045177	Cellular Component	apical part of cell	11/547	56/13591	1.16437e-05	2	11	0.000627011	Fbxl7, Moe, Ptp10D, Zasp52, cdi, ens, kkv, pio, pot, pyd, wat
GO:0005634	Cellular Component	nucleus	123/547	2113/13591	1.32408e-05	5	123	0.000679062	14-3-3epsilon, 14-3-3zeta, AGO3, ASPP, Achl, AnxB9, Atf6, Bx, CG10348, CG12054, CG12769, CG14431, CG14441, CG17839, CG32264, CG32767, CG42724, CG6700, CG6770, CG9005, Cf2, CrebA, Cyp1, DIP1, Dad, Dbp80, Diap1, Dyrk2, E2f1, EcR, Eip75B, Eip93F, Ets98B, GV1, Hipk, HnRNP-K, Hrb98DE, Hsc70-3, Imp, Kank, Lk6, Mad, Mef2, Mnt, Mob2, Moe, N, NFAT, Nipped-A, Nuak1, Nup153, PRL-1, Pdcd4, Pdk1, Pep, PhKgamm…
GO:0035371	Cellular Component	microtubule plus-end	6/547	15/13591	1.51697e-05	3	6	0.000742628	CLIP-190, Eb1, Kank, chb, pigs, shot
GO:0030175	Cellular Component	filopodium	5/547	10/13591	2.20881e-05	5	5	0.0010343	Moe, Myo10A, Nrg, Rab35, shot
GO:0045172	Cellular Component	germline ring canal	5/547	11/13591	3.91549e-05	3	5	0.00175708	14-3-3epsilon, 14-3-3zeta, chb, hts, par-1
GO:0016028	Cellular Component	rhabdomere	8/547	35/13591	5.88051e-05	4	8	0.00253332	Cam, Mob2, Moe, Slik, Synd, cno, crb, norpA
GO:0005925	Cellular Component	focal adhesion	7/547	27/13591	7.23736e-05	5	7	0.00299794	Fak, Pax, Vinc, Zasp52, ckn, kug, mys
GO:0005654	Cellular Component	nucleoplasm	21/547	205/13591	8.14265e-05	2	21	0.00324801	14-3-3epsilon, CG46385, CG8312, Cam, IRSp53, Mnt, Rbfox1, S6k, S6kII, Saf-B, Smr, caz, emc, glec, glo, gw, lola, msk, sm, sqd, tsr
GO:0016328	Cellular Component	lateral plasma membrane	6/547	21/13591	0.00013376	2	6	0.005145	Inx3, Nrg, dlg1, hts, mys, scrib
GO:0030864	Cellular Component	cortical actin cytoskeleton	5/547	14/13591	0.00015341	7	5	0.00569732	Dys, Shrm, Tm1, kst, l(2)gl
GO:0070938	Cellular Component	contractile ring	5/547	15/13591	0.00022253	2	5	0.00773112	Fim, chb, cher, msn, step
GO:0033181	Cellular Component	plasma membrane proton-transporting V-type ATPase complex	5/547	15/13591	0.00022253	7	5	0.00773112	Vha13, Vha16-1, Vha26, Vha55, VhaM9.7-b
GO:0030496	Cellular Component	midbody	7/547	32/13591	0.000230311	2	7	0.0077514	Cam, Cip4, Map205, Synd, cindr, nuf, toc
GO:0043005	Cellular Component	neuron projection	11/547	77/13591	0.000243466	4	11	0.00794586	Ank, DIP-lambda, Dscam1, Lac, Nrg, Pka-C1, Sarm, chic, dlg1, nAChRalpha4, unc-13
GO:0045211	Cellular Component	postsynaptic membrane	8/547	43/13591	0.000272899	5	8	0.00864447	Prosap, Synd, Ten-m, dlg1, mys, nAChRalpha4, scrib, unc-13
GO:0030424	Cellular Component	axon	15/547	133/13591	0.000295057	5	15	0.00907932	Bsg, CG42674, CLIP-190, Dscam1, Imp, InR, Nrg, Prosap, Ptp10D, Rtnl1, ckn, hdc, plum, pyd, trio
GO:0031234	Cellular Component	extrinsic component of cytoplasmic side of plasma membrane	4/547	10/13591	0.000448947	4	4	0.013431	FER, Moe, kmr, trio
GO:0005875	Cellular Component	microtubule associated complex	5/547	18/13591	0.000574292	2	5	0.0167165	CLIP-190, Eb1, Map205, chb, ctp
GO:0005918	Cellular Component	septate junction	6/547	27/13591	0.000593985	6	6	0.0168348	CG6398, Lac, Nrg, dlg1, scrib, sdt
GO:0005884	Cellular Component	actin filament	5/547	19/13591	0.000753809	6	5	0.0208167	Fim, Moe, Tm1, cher, hts
GO:1990904	Cellular Component	ribonucleoprotein complex	8/547	50/13591	0.000789233	2	8	0.0212501	HnRNP-K, Hrb98DE, Rm62, Sxl, glo, heph, pAbp, shep
GO:0090575	Cellular Component	RNA polymerase II transcription regulator complex	6/547	30/13591	0.00107542	3	6	0.0282494	CG34205, E2f1, EcR, hth, sd, sima
GO:0042734	Cellular Component	presynaptic membrane	6/547	31/13591	0.0012888	5	6	0.032646	Exn, dlg1, l(2)gl, mys, side-IV, unc-13
GO:0005703	Cellular Component	polytene chromosome puff	7/547	42/13591	0.00130342	3	7	0.032646	Hrb98DE, Moe, Nipped-A, Pep, Rm62, cnc, sqd
GO:0005923	Cellular Component	bicellular tight junction	2/547	2/13591	0.001617	6	2	0.0395797	Shrm, pyd
GO:0016323	Cellular Component	basolateral plasma membrane	7/547	44/13591	0.00172738	4	7	0.041342	Oatp74D, Zasp52, cv-c, dlg1, par-1, pyd, scrib
GO:0045170	Cellular Component	spectrosome	3/547	7/13591	0.00200996	5	3	0.0460581	Ank, chb, hts
GO:0005952	Cellular Component	cAMP-dependent protein kinase complex	3/547	7/13591	0.00200996	7	3	0.0460581	Pka-C1, Pka-R1, Pka-R2
GO:0005515	Molecular Function	protein binding	83/547	875/13591	1.81729e-13	2	83	4.84672e-10	14-3-3epsilon, 14-3-3zeta, AnxB9, Bx, CLIP-190, Cam, CanA-14F, Cf2, Cip4, DIP1, Diap1, Dl, Dys, E2f1, Eb1, EcR, Galphai, Hil, Hsc70-3, InR, Liprin-gamma, Mad, Mnt, Mob2, Moe, Myo10A, N, PRL-1, Pka-C1, Pka-R2, PlexA, Prosap, Psi, Ptp61F, Pvr, Rala, Rm62, S6k, Smr, Sxl, Synd, Syx1A, Ten-m, alpha-Cat, aos, baz, chic, cno, ctp, dl, dlg1, ds, eIF4EHP, eff, elB, ex, foxo, ft, glo, gus, gw, hid, hth, ka…
GO:0003779	Molecular Function	actin binding	17/547	74/13591	4.05453e-09	4	17	5.40672e-06	CG32264, CLIP-190, Frl, Moe, Shrm, Tm1, Vinc, Vrp1, Zasp52, aru, cher, chic, cib, kst, shi, shot, tsr
GO:0051015	Molecular Function	actin filament binding	17/547	83/13591	2.57094e-08	5	17	2.28556e-05	Dys, Fim, Frl, Myo10A, Myo31DF, Myo81F, Shrm, Tm1, Vinc, Vrp1, alpha-Cat, cher, hts, kst, osp, pigs, tsr
GO:0004672	Molecular Function	protein kinase activity	25/547	198/13591	3.90804e-07	5	25	0.000260569	Csk, Dyrk2, FER, Fak, Hipk, InR, Lk6, Nuak1, Pdk1, PhKgamma, Pka-C1, Pkc98E, Pvr, S6k, S6kII, Slik, Strn-Mlck, cdi, gish, hppy, msn, nmo, par-1, tkv, wts
GO:0001228	Molecular Function	DNA-binding transcription activator activity, RNA polymerase II-specific	16/547	92/13591	7.04326e-07	4	16	0.000375687	CG10348, CG12769, CG32767, Cf2, E2f1, EcR, Mad, Mef2, cnc, crc, dl, foxo, grh, hth, kay, sima
GO:0050839	Molecular Function	cell adhesion molecule binding	9/547	30/13591	1.74022e-06	3	9	0.000671486	CG15080, Moe, Nrg, cindr, cno, kug, plum, pyd, rols
GO:0004674	Molecular Function	protein serine/threonine kinase activity	20/547	147/13591	1.76243e-06	6	20	0.000671486	Dyrk2, Hipk, Lk6, Nuak1, Pdk1, PhKgamma, Pka-C1, Pkc98E, S6k, S6kII, Slik, Strn-Mlck, cdi, fj, gish, hppy, msn, nmo, par-1, wts
GO:0005509	Molecular Function	calcium ion binding	22/547	185/13591	5.27724e-06	6	22	0.0017593	AnxB9, CG32373, CG33978, Calr, Cam, Dl, Duox, Fim, LpR1, Mlc1, Mlc2, N, Nrg, crb, ds, ft, kug, mgl, norpA, shot, uif, unc-13
GO:0003730	Molecular Function	mRNA 3'-UTR binding	10/547	44/13591	7.40227e-06	5	10	0.00219354	Hrb98DE, Imp, Larp4B, Rbfox1, Sxl, heph, how, pAbp, shep, sqd
GO:0005543	Molecular Function	phospholipid binding	9/547	36/13591	9.22573e-06	3	9	0.0024605	Amph, Cip4, FER, IRSp53, Nost, Rtnl1, Synd, kst, unc-13
GO:0001223	Molecular Function	transcription coactivator binding	6/547	15/13591	1.51697e-05	5	6	0.00367797	14-3-3epsilon, 14-3-3zeta, EcR, hth, sd, tai
GO:0003729	Molecular Function	mRNA binding	22/547	206/13591	2.9325e-05	4	22	0.00651748	Achl, Dbp80, HnRNP-K, Hrb98DE, Imp, Psi, Rbfox1, Rm62, RpS26, RpS5a, Saf-B, Sxl, bel, caz, eIF2beta, eIF4G1, glo, heph, how, pAbp, shep, sm
GO:0008010	Molecular Function	structural constituent of chitin-based larval cuticle	15/547	110/13591	3.34163e-05	4	15	0.00685549	CG1136, CG15515, CG34461, CG8927, Ccp84Ab, Ccp84Ad, Cpr30B, Cpr30F, Cpr49Ae, Cpr64Aa, Cpr64Ac, Cpr76Bd, Cpr97Ea, Cpr97Eb, obst-E
GO:0030552	Molecular Function	cAMP binding	3/547	3/13591	6.48512e-05	8	3	0.0123542	Pka-R1, Pka-R2, bves
GO:0003700	Molecular Function	DNA-binding transcription factor activity	24/547	263/13591	0.000179312	2	24	0.0318817	Atf6, CG12769, Cf2, CrebA, E2f1, EcR, Eip75B, Ets98B, Mnt, NFAT, bab1, cnc, crc, cwo, dl, foxo, fru, grh, hth, kay, klu, lola, sd, tx
